# Use of a cytochrome P450 humanised mouse model to refine schistosomiasis drug discovery

**DOI:** 10.1101/2025.11.27.690949

**Authors:** Sarah D. Davey, Josephine E. Forde-Thomas, Benjamin J. Hulme, Kristin Lees, Alice H. Costain, Mary Evans, Gabriel Rinaldi, Laura Frame, Laste Stojanovski, Frederick R. C. Simeons, Amy Tavendale, A. Kenneth MacLeod, Remi Pichon, Yi-Hsuan Lee, Oktawia Polak, Iain W. Chalmers, Bismark Dankwa, Brenda Kisia Odhiambo, Victor Hugo Guimaraes, Matthew Hegarty, Martin T. Swain, Wayne Aubrey, Nicola Caldwell, Andrew S. MacDonald, Ian H. Gilbert, Beatriz Baragaña, Kevin D. Read, Karl F. Hoffmann

## Abstract

Control of schistosomiasis, a neglected tropical disease caused by infection with *Schistosoma spp*., remains reliant on a single chemotherapy, praziquantel (PZQ). This strategy presents a risk to global health should PZQ-resistant schistosomes establish in endemic areas and justifies the search for new drugs. However, species-specific metabolic differences between humans and preclinical models hinder the optimisation of next-generation anti-schistosomal therapeutics. Here, to bypass these species-specific limitations, we exploited a humanised mouse model, 8HUM, engineered to express the principal human Phase I cytochrome P450 enzymes (CYP1A1/2, CYP2C9, CYP2D6, CYP3A4/7) as well as the transcription factors constitutive androstane receptor (CAR) and pregnane X receptor (PXR) in place of 35 murine orthologues. We characterised *S. mansoni* development, immunopathology, hepatic transcriptomic responses, intestinal microbiome changes and PZQ metabolism as well as PZQ efficacy in 8HUM versus wild-type (WT) mice. 8HUM mice supported normal *S. mansoni* maturation, infection-associated microbiome dysbiosis, Th2-dominant immune responses and characteristic hepatic pathology. PZQ intrinsic clearance in 8HUM hepatic microsomes mirrored human levels and was >10-fold lower than that found for WT microsomes. Oral dosing revealed human-like PZQ exposures of (*R*)-PZQ and 4OH-PZQ in 8HUM mice at 25 mg/kg bodyweight and >90% reductions in worm burdens at 100 mg/kg bodyweight (equivalent to that seen in WT mice administered PZQ at 400 mg/kg bodyweight). Our results revealed that 8HUM mice recapitulate key features of murine schistosomiasis while exhibiting human-relevant drug metabolism. These findings establish 8HUM as a refined translational platform for anti-schistosomal drug development, improving predictive accuracy and accelerating therapeutic discovery.

**One Sentence Summary:** A cytochrome P450 humanised mouse model is used to study *Schistosoma mansoni* development, schistosomiasis, drug metabolism and drug efficacy.
