## Supplementary material for "Use of a cytochrome P450 humanised mouse model to refine schistosomiasis drug discovery": Data File S2

### Sheet: Data file S2
Data file S2. Differentially expressed transcripts for male and female worms between WT and 8HUM mice at q < 0.001, 0.01 and 0.05 and log2FC > 2 (FC > 4).
	q < 0.001	q < 0.01	q < 0.05
q < 0.001, log2FC > 2
MALE
Transcript	gene	sampleA	sampleB	logFC	logCPM	PValue	FDR	WT-M1	WT-M2	WT-M3	8HUM-M1	8HUM-M2	8HUM-M3	WT-F1	WT-F2	WT-F3	8HUM-F1	8HUM-F2	8HUM-F3	GO_term	GO_name	InterPro_ID	scaffold	gene_start	gene_end	transcript_start	transcript_end	spatial_clusters*	WBPS_gene_description
Smp_174240.1	Smp_174240	WT_male	8HUM_male	10.2831	2.28462	4.29e-23	9.81e-20	1.114	0.574	0.853	0	0	0	1.017	0	0	0.533	0.276	0.28				SM_V10_7	10262475	10277939	10262475	10277939		PEHE domain-containing protein
Smp_331250.1	Smp_331250	WT_male	8HUM_male	3.8084	3.75771	4.82e-07	0.000440588	10.254	49.203	13.837	1.058	1.434	2.581	18.39	22.448	5.049	20.047	0.321	2.277	GO:0016020	membrane		SM_V10_6	2718700	2728084	2718700	2728084	gut	Bax inhibitor 1
Smp_141980.2	Smp_141980	WT_male	8HUM_male	7.10355	-0.656205	8.07e-07	0.000670737	0.253	0.073	0.198	0	0	0	0.815	0.45	0.317	0.24	0.238	0.273	GO:0016787/GO:0008081/GO:0046872/GO:0007165/GO:0004114	hydrolase activity/signal transduction/3',5'-cyclic-nucleotide phosphodiesterase activity/metal ion binding/phosphoric diester hydrolase activity	IPR023088/IPR003607/IPR023174/IPR040844/IPR036971/IPR002073	SM_V10_6	11609228	11798087	11688521	11798087	neuron 30/neuron 15/neuron 27/neuron 24/neuron 9/neuron 28/neuron 7/neuron 13/neuron 6/neuron 3/neuron 5/neuron 20/neuron 25/neuron 19/neuron 1/neuron 18	Phosphodiesterase
Smp_150080.2	Smp_150080	WT_male	8HUM_male	-11.0394	3.037	2.67e-36	1.22e-32	0	0	0	2.256	1.675	2.36	0	6.416	0	0	0.376	1.336	GO:0006355/GO:0005634/GO:0005515	nucleus/protein binding/regulation of DNA-templated transcription	IPR005617/IPR009146/IPR015943/IPR036322/IPR001680	SM_V10_4	15231542	15265054	15231542	15265054		Transducin-like enhancer protein 1
Smp_196950.2	Smp_196950	WT_male	8HUM_male	-9.29705	1.3465	3.71e-15	5.65e-12	0	0	0	0.362	0.744	0.403	8.946	2.8	4.839	4.07	1.955	3.069	GO:0005634/GO:0003677	nucleus/DNA binding	IPR010982/IPR003350/IPR001356/IPR009057	SM_V10_1	27603678	27647271	27603678	27647271	early vitellocytes/S1/neuron 3/late vitellocytes/S1 progeny	One cut domain family member
Smp_332640.1	Smp_332640	WT_male	8HUM_male	-11.1562	3.15341	1.73e-11	1.98e-08	0	0	0	3.785	20.034	46.672	0	0	0	0	0	47.596			IPR029057/IPR000836	SM_V10_4	9048664	9051039	9048664	9051039		Pribosyltran domain-containing protein
FEMALE
Transcript	gene	sampleA	sampleB	logFC	logCPM	PValue	FDR	WT-M1	WT-M2	WT-M3	8HUM-M1	8HUM-M2	8HUM-M3	WT-F1	WT-F2	WT-F3	8HUM-F1	8HUM-F2	8HUM-F3	GO_term	GO_name	InterPro_ID	scaffold	gene_start	gene_end	transcript_start	transcript_end	spatial_clusters*	WBPS_gene_description
Smp_127810.1	Smp_127810	WT_female	8HUM_female	9.93272	1.79643	1.43e-13	1.22e-09	1.77	0.908	2.235	2.898	1.845	1.204	0.126	0.444	0.248	0	0	0	GO:0016020	membrane	IPR007110/IPR013783/IPR036179/IPR003599/IPR003598	SM_V10_7	5271951	5352938	5271951	5352938	muscle 4/muscle 5/egc+/neuron 3/muscle 1/muscle 6	Ig-like domain-containing protein
q < 0.01, log2FC > 2
MALE
Transcript	gene	sampleA	sampleB	logFC	logCPM	PValue	FDR	WT-M1	WT-M2	WT-M3	8HUM-M1	8HUM-M2	8HUM-M3	WT-F1	WT-F2	WT-F3	8HUM-F1	8HUM-F2	8HUM-F3	GO_term	GO_name	InterPro_ID	scaffold	gene_start	gene_end	transcript_start	transcript_end	spatial_clusters*	WBPS_gene_description
Smp_174240.1	Smp_174240	WT_male	8HUM_male	10.2831	2.28462	4.29e-23	9.81e-20	1.114	0.574	0.853	0	0	0	1.017	0	0	0.533	0.276	0.28				SM_V10_7	10262475	10277939	10262475	10277939		PEHE domain-containing protein
Smp_331250.1	Smp_331250	WT_male	8HUM_male	3.8084	3.75771	4.82e-07	0.000440588	10.254	49.203	13.837	1.058	1.434	2.581	18.39	22.448	5.049	20.047	0.321	2.277	GO:0016020	membrane		SM_V10_6	2718700	2728084	2718700	2728084	gut	Bax inhibitor 1
Smp_141980.2	Smp_141980	WT_male	8HUM_male	7.10355	-0.656205	8.07e-07	0.000670737	0.253	0.073	0.198	0	0	0	0.815	0.45	0.317	0.24	0.238	0.273	GO:0016787/GO:0008081/GO:0046872/GO:0007165/GO:0004114	hydrolase activity/signal transduction/3',5'-cyclic-nucleotide phosphodiesterase activity/metal ion binding/phosphoric diester hydrolase activity	IPR023088/IPR003607/IPR023174/IPR040844/IPR036971/IPR002073	SM_V10_6	11609228	11798087	11688521	11798087	neuron 30/neuron 15/neuron 27/neuron 24/neuron 9/neuron 28/neuron 7/neuron 13/neuron 6/neuron 3/neuron 5/neuron 20/neuron 25/neuron 19/neuron 1/neuron 18	Phosphodiesterase
Smp_150080.2	Smp_150080	WT_male	8HUM_male	-11.0394	3.037	2.67e-36	1.22e-32	0	0	0	2.256	1.675	2.36	0	6.416	0	0	0.376	1.336	GO:0006355/GO:0005634/GO:0005515	nucleus/protein binding/regulation of DNA-templated transcription	IPR005617/IPR009146/IPR015943/IPR036322/IPR001680	SM_V10_4	15231542	15265054	15231542	15265054		Transducin-like enhancer protein 1
Smp_196950.2	Smp_196950	WT_male	8HUM_male	-9.29705	1.3465	3.71e-15	5.65e-12	0	0	0	0.362	0.744	0.403	8.946	2.8	4.839	4.07	1.955	3.069	GO:0005634/GO:0003677	nucleus/DNA binding	IPR010982/IPR003350/IPR001356/IPR009057	SM_V10_1	27603678	27647271	27603678	27647271	early vitellocytes/S1/neuron 3/late vitellocytes/S1 progeny	One cut domain family member
Smp_332640.1	Smp_332640	WT_male	8HUM_male	-11.1562	3.15341	1.73e-11	1.98e-08	0	0	0	3.785	20.034	46.672	0	0	0	0	0	47.596			IPR029057/IPR000836	SM_V10_4	9048664	9051039	9048664	9051039		Pribosyltran domain-containing protein
FEMALE
Transcript	gene	sampleA	sampleB	logFC	logCPM	PValue	FDR	WT-M1	WT-M2	WT-M3	8HUM-M1	8HUM-M2	8HUM-M3	WT-F1	WT-F2	WT-F3	8HUM-F1	8HUM-F2	8HUM-F3	GO_term	GO_name	InterPro_ID	scaffold	gene_start	gene_end	transcript_start	transcript_end	spatial_clusters*	WBPS_gene_description
Smp_127810.1	Smp_127810	WT_female	8HUM_female	9.93272	1.79643	1.43e-13	1.22e-09	1.77	0.908	2.235	2.898	1.845	1.204	0.126	0.444	0.248	0	0	0	GO:0016020	membrane	IPR007110/IPR013783/IPR036179/IPR003599/IPR003598	SM_V10_7	5271951	5352938	5271951	5352938	muscle 4/muscle 5/egc+/neuron 3/muscle 1/muscle 6	Ig-like domain-containing protein
q < 0.05, log2FC > 2
MALE
Transcript	gene	sampleA	sampleB	logFC	logCPM	PValue	FDR	WT-M1	WT-M2	WT-M3	8HUM-M1	8HUM-M2	8HUM-M3	WT-F1	WT-F2	WT-F3	8HUM-F1	8HUM-F2	8HUM-F3	GO_term	GO_name	InterPro_ID	scaffold	gene_start	gene_end	transcript_start	transcript_end	spatial_clusters*	WBPS_gene_description
Smp_174240.1	Smp_174240	WT_male	8HUM_male	10.2831	2.28462	4.29e-23	9.81e-20	1.114	0.574	0.853	0	0	0	1.017	0	0	0.533	0.276	0.28				SM_V10_7	10262475	10277939	10262475	10277939		PEHE domain-containing protein
Smp_331250.1	Smp_331250	WT_male	8HUM_male	3.8084	3.75771	4.82e-07	0.000440588	10.254	49.203	13.837	1.058	1.434	2.581	18.39	22.448	5.049	20.047	0.321	2.277	GO:0016020	membrane		SM_V10_6	2718700	2728084	2718700	2728084	gut	Bax inhibitor 1
Smp_141980.2	Smp_141980	WT_male	8HUM_male	7.10355	-0.656205	8.07e-07	0.000670737	0.253	0.073	0.198	0	0	0	0.815	0.45	0.317	0.24	0.238	0.273	GO:0016787/GO:0008081/GO:0046872/GO:0007165/GO:0004114	hydrolase activity/signal transduction/3',5'-cyclic-nucleotide phosphodiesterase activity/metal ion binding/phosphoric diester hydrolase activity	IPR023088/IPR003607/IPR023174/IPR040844/IPR036971/IPR002073	SM_V10_6	11609228	11798087	11688521	11798087	neuron 30/neuron 15/neuron 27/neuron 24/neuron 9/neuron 28/neuron 7/neuron 13/neuron 6/neuron 3/neuron 5/neuron 20/neuron 25/neuron 19/neuron 1/neuron 18	Phosphodiesterase
Smp_093430.2	Smp_093430.2	WT_male	8HUM_male	11.1517	3.14915	4.36071e-05	0.0249296	0	3.229	6.015	0	0	0	0	4.082	0	0	8.801	0	GO:0005515	protein binding	IPR003169/IPR035445	SM_V10_2	42463549	42518415	42463549	42518415		Putative gyf domain
Smp_150080.2	Smp_150080	WT_male	8HUM_male	-11.0394	3.037	2.67e-36	1.22e-32	0	0	0	2.256	1.675	2.36	0	6.416	0	0	0.376	1.336	GO:0006355/GO:0005634/GO:0005515	nucleus/protein binding/regulation of DNA-templated transcription	IPR005617/IPR009146/IPR015943/IPR036322/IPR001680	SM_V10_4	15231542	15265054	15231542	15265054		Transducin-like enhancer protein 1
Smp_196950.2	Smp_196950	WT_male	8HUM_male	-9.29705	1.3465	3.71e-15	5.65e-12	0	0	0	0.362	0.744	0.403	8.946	2.8	4.839	4.07	1.955	3.069	GO:0005634/GO:0003677	nucleus/DNA binding	IPR010982/IPR003350/IPR001356/IPR009057	SM_V10_1	27603678	27647271	27603678	27647271	early vitellocytes/S1/neuron 3/late vitellocytes/S1 progeny	One cut domain family member
Smp_332640.1	Smp_332640	WT_male	8HUM_male	-11.1562	3.15341	1.73e-11	1.98e-08	0	0	0	3.785	20.034	46.672	0	0	0	0	0	47.596			IPR029057/IPR000836	SM_V10_4	9048664	9051039	9048664	9051039		Pribosyltran domain-containing protein
FEMALE
Transcript	gene	sampleA	sampleB	logFC	logCPM	PValue	FDR	WT-M1	WT-M2	WT-M3	8HUM-M1	8HUM-M2	8HUM-M3	WT-F1	WT-F2	WT-F3	8HUM-F1	8HUM-F2	8HUM-F3	GO_term	GO_name	InterPro_ID	scaffold	gene_start	gene_end	transcript_start	transcript_end	spatial_clusters*	WBPS_gene_description
Smp_127810.1	Smp_127810	WT_female	8HUM_female	9.93272	1.79643	1.43e-13	1.22e-09	1.77	0.908	2.235	2.898	1.845	1.204	0.126	0.444	0.248	0	0	0	GO:0016020	membrane	IPR007110/IPR013783/IPR036179/IPR003599/IPR003598	SM_V10_7	5271951	5352938	5271951	5352938	muscle 4/muscle 5/egc+/neuron 3/muscle 1/muscle 6	Ig-like domain-containing protein
	* Spatial mapping performed using data from Wendt, George, Lu Zhao, Rui Chen, Chenxi Liu, Anthony J. O’Donoghue, Conor R. Caffrey, Michael L. Reese, and James J. Collins III. "A single-cell RNA-seq atlas of Schistosoma mansoni identifies a key regulator of blood feeding." Science 369, no. 6511 (2020): 1644-1649.
