## Supplementary material for "Use of a cytochrome P450 humanised mouse model to refine schistosomiasis drug discovery": Data File S3

### Sheet: Data file S3
Data file S3. log2 transformed transcript per million (TPM) expression of the 35 mouse cytochromes and 2 transcription factors purported to be substituted for human orthologues in 8HUM mice as well as their humanised replacements. Gene expression is given for both uninfected (n = 3 per strain) and S. mansoni infected (n = 4 per strain) individuals. Mapped using chimeric HISAT2 reference.
Gene	WT-U1	WT-U2	WT-U3	8HUM-U1	8HUM-U2	8HUM-U3	WT-I1	WT-I2	WT-I3	WT-I4	8HUM-I1	8HUM-I2	8HUM-I3	8HUM-I4
HsCAR	0	0	0	3.14824	2.2932	3.88156	0	0	0	0	3.90364	4.07016	4.11107	3.33531
CAR	8.36553	8.29388	8.22987	2.99582	2.29249	3.78896	6.85129	7.26367	7.26308	7.29939	3.67828	3.9467	4.23674	3.30037
HsCYP3A4	0	0	0	8.01385	7.45443	7.43014	0	0	0	0	7.61709	7.25971	6.68071	6.808
HsCYP3A7	0	0	0	3.9238	2.95542	1.89325	0	0	0	0	2.4473	3.6213	3.34201	1.18681
Cyp3a59	3.64718	3.67333	2.87651	1.44198	0.492494	0.643736	1.9899	2.36906	2.80846	2.80808	1.37546	1.03042	0.588975	0.816275
Cyp3a25	8.35178	8.57877	7.89782	0	0	0	5.97338	5.98416	6.41947	6.70421	0	0	0	0
Cyp3a11	8.89585	8.60177	8.69519	0	0	0	7.27008	7.18904	7.70432	7.69942	-3.49106	0	0	0
Cyp3a44	7.97532	7.44366	7.12878	0	0	0	5.84209	1.83871	4.09209	6.44957	0	0	0	0
Cyp3a41a	10.7223	10.4213	9.87467	0	0	0	9.53625	7.00906	8.41322	9.88042	-1.93845	0	0	0
Cyp3a41b	10.453	10.1188	9.59853	0	0	0	9.26257	6.72179	8.11373	9.62631	-2.44527	0	0	0
Cyp3a16	7.1754	6.44289	5.38454	0	0	0	6.17672	1.11495	4.28175	6.58369	0	0	0	0
Cyp3a57	-1.86876	0	-3.87897	3.74552	3.52834	3.05799	0	0	0	0	2.74037	2.85178	2.31304	2.52366
Cyp3a13	6.67204	5.92226	6.04549	0.217251	0.161166	0.140648	6.08501	5.58657	5.78272	5.79073	0.362538	0.287066	0.470635	0.694904
HsCYP1A1	0	0	0	-1.67528	-2.37885	-2.6046	0	0	0	0	-2.06797	-2.92537	-2.73589	-2.7167
HsCYP1A2	0	0	0	6.05848	5.3557	6.05061	0	0	0	0	6.0592	5.61972	5.86404	5.43022
Cyp1a1	-0.601974	-0.761494	-0.771834	-1.78553	-1.92567	-2.10389	0	-2.16589	-2.24092	-2.01797	-1.80196	0	0	-1.2909
Cyp1a2	7.22619	7.49505	6.96055	3.51549	2.81034	3.24016	6.59719	7.31393	7.02717	7.13956	3.58095	3.02139	3.28479	2.8748
HsCYP2D6	0	0	0	9.50082	9.62444	9.16135	0	0	0	0	8.86289	8.49493	8.46568	8.69637
Cyp2d22	6.81738	6.86471	6.93102	0.156792	0.0355508	-0.803976	5.93707	5.82416	6.09293	5.99766	-0.0631315	-1.19285	-0.940308	-0.636682
Cyp2d11	1.92995	1.63718	1.96736	0	0	0	0.511648	0.793235	0.73248	1.31919	0	0	0	0
Cyp2d10	9.24888	9.38749	9.55104	0	0	0	8.22615	8.12445	8.30068	8.41241	-3.93962	0	0	0
Cyp2d9	4.11387	4.13471	4.51959	0	0	0	3.01903	3.87487	4.02664	3.16998	0	0	0	0
Cyp2d12	-0.474647	0.307241	0.064932	0	0	0	-1.64223	0.300398	0.530059	-0.404344	0	0	0	0
Cyp2d34	0	-3.27587	0	0	0	0	0	-3.20515	-2.70031	0	0	0	0	0
Cyp2d13	6.38039	6.66295	6.65078	0	0	0	5.08978	4.62792	5.15503	5.36142	0	0	0	0
Cyp2d40	6.16384	5.59576	5.8531	0	0	0	4.7754	4.54027	4.44036	4.97491	0	0	0	0
Cyp2d26	9.74476	9.66718	9.63818	0	0	0	8.62353	8.26529	8.50953	8.61143	-2.2903	0	0	0
HsPXR	0	0	0	2.71105	2.66463	2.49751	0	0	0	0	2.27826	2.07486	1.49213	2.08516
PXR	7.18761	7.00665	7.16305	5.19642	5.16802	5.08113	5.89573	5.90005	6.23072	5.79505	4.65059	4.6586	3.90347	4.63977
HsCYP2C9	0	0	0	7.57236	7.40229	7.46761	0	0	0	0	7.29449	7.35502	7.18477	6.82115
Cyp2c55	0.784514	0.61988	0.839642	0	0	0	0.0992779	-0.103163	-0.608145	0.368865	0	0	0	0
Cyp2c65	0	0	0	0	0	0	0	0	0	0	0	0	0	0
Cyp2c66	0	0	0	0	0	0	0	0	0	0	0	0	0	0
Cyp2c29	9.735	9.26299	9.44888	0	0	0	8.70212	7.37633	7.93045	8.12937	0	0	0	0
Cyp2c38	5.96795	6.26217	6.50122	0	0	0	5.32261	5.46814	5.58855	5.6979	0	0	0	0
Cyp2c39	2.73253	2.77901	2.44683	0	0	0	1.90686	1.51953	1.94147	1.48842	0	0	0	0
Cyp2c67	7.8263	7.84762	7.80205	0	0	0	6.79709	6.38163	6.60521	6.71494	0	0	0	0
Cyp2c68	8.83848	8.87543	8.91248	0	0	0	8.28909	7.94375	8.06759	8.33878	-4.11872	0	0	0
Cyp2c40	8.62684	8.78733	8.70404	0	0	0	7.16051	6.38469	6.83547	7.20909	-3.8167	-3.97896	0	0
Cyp2c69	9.38547	9.33253	9.34062	0	0	0	8.68289	7.36201	8.28812	8.47777	-3.01405	0	0	0
Cyp2c37	7.79829	7.48858	7.93272	0	0	0	6.5817	6.33096	6.21167	6.82501	0	0	0	0
Cyp2c54	7.85773	7.89053	7.9525	0	0	0	6.9073	5.58782	6.71161	6.52312	0	0	0	0
Cyp2c50	9.26309	9.28951	9.16884	0	0	0	8.96331	8.4115	8.89618	9.0368	-2.99022	0	0	0
Cyp2c70	9.03183	9.12108	8.58679	5.79789	5.70925	5.69675	10.1474	9.70079	9.75521	9.85904	6.59057	6.7519	6.82034	6.91937
