## Supplementary material for "Use of a cytochrome P450 humanised mouse model to refine schistosomiasis drug discovery": Data File S6

### Sheet: Data file S6
Data file S6. Top twenty enriched GO term gene sets for Biological Processes (BP) in wild-type (WT) and 8HUM mice hepatic transcriptomes in response to S. mansoni infection.
Comparison	GO_P Term ID	GO description	Enrichment Ratio	P value	Q value	Sort	Gene Symbols
WT	GO:0002376	immune system process	0.717017	3.32275e-39	3.64638e-35	5.08549e-35	Smpdl3b,Rubcn,Gm11127,Slc15a4,Spon2,Prkd2,Nlrp6,Pld4,Lgr4,Il1rl2,Nod1,Adgrb1,Olr1,Card11,Sp110,Orai1,Fgb,C8b,H2-Q9,Ahr,Alcam,Atg5,Cd5l,Arg1,Arg2,B2m,Bcl10,Prdm1,Btk,C1qa,C1qb,C1qbp,C1qc,C3,C4bp,C6,C9,Camk4,Casp4,Cd14,Ctla4,Cd19,Cd1d1,Cd24a,Cd3d,Cd3e,Cd3g,Cd247,Cd4,Cd7,Cd79a,Cd81,Cd84,Cd86,Cd8a,Cd8b1,Cfh,Cr2,Crcp,Cr1l,Csf1,Csf1r,Csk,Cx3cr1,Dbnl,Adgre1,Eomes,Cd300c2,F2rl1,Fadd,Fcer1g,Fcgr1,Fcna,Fcn…
WT	GO:0006629	lipid metabolic process	0.678322	4.86078e-32	2.66711e-28	3.93193e-28	Ldlrap1,Pcsk9,Pafah2,Smpdl3b,Smpd5,Acacb,Gpat4,Cyp4v3,Acad11,Apof,Cyp27a1,Acly,Ces1d,Sptssa,Aspg,Prkaa1,Gm44805,Tecr,Abhd3,Acaca,Prkab2,Prkag2,Adtrp,Cyb5r3,Fdps,Acat1,Hdlbp,Pcca,Cds2,Pecr,Acadl,Acadm,Acadvl,Acaa1a,Acads,Acox1,Hsd17b11,Ddhd1,Aldh3a2,Alox12,Alox12e,Alox15,Alox8,Pnpla3,Acsm1,Prdx6,Apoa1,Apoc2,Apoc3,Apoe,Asah1,Atp5a1,Atp5b,Baat,Brca1,C3,Ch25h,Chkb,Chka,Elovl3,Cpt1a,Cpt1b,Cpt2,Crat,Cr…
WT	GO:0006631	fatty acid metabolic process	0.81592	1.81992e-28	6.65725e-25	8.15919e-25	Acacb,Gpat4,Cyp4v3,Acad11,Prkaa1,Tecr,Acaca,Prkab2,Prkag2,Cyb5a,Acat1,Acat2,Pecr,Acadl,Acadm,Acadvl,Acaa1a,Acads,Acox1,Aldh3a2,Alox12,Alox12e,Alox15,Acsm1,Fabp4,Asah1,Baat,Brca1,C3,Cd36,Elovl3,Cpt1a,Cpt1b,Cpt2,Crat,Crem,Cyp1a1,Cyp1a2,Cyp1b1,Cyp2e1,Cyp4a10,Cyp4a14,Eci1,Degs1,Faah,Fabp2,Acsl1,Fasn,Gnpat,Gpam,H2-Ke6,Hadh,Hsd17b10,Hpgd,Lipc,Hsd17b4,Lipa,Phyh,Lpl,Elovl6,Acot8,Amacr,Acot2,Acot3,Acot4,P…
WT	GO:0006954	inflammatory response	0.707124	8.98171e-27	2.46413e-23	3.48473e-23	Msmp,Smpdl3b,Gm10591,Gm13304,Ccl21d,Nlrp6,Chil4,Pld4,Il1rl2,Olr1,Irak2,Cela1,Adam8,Ager,Agtr1a,Aif1,Akt1,Alox5,Cd5l,Atrn,Cspg4,Bmp2,Bmp6,Ciita,C3,C3ar1,C4b,C5ar1,Calca,Camk4,Casp4,Cd14,Cd44,Cfh,Chil1,Chil3,Cxcr3,Ccr1,Ccr3,Ccr2,Ccr4,Ccr5,Ccr7,Abcc2,Cr2,Csf1,Csf1r,Csrp3,Cx3cr1,Cyba,Cybb,Ackr1,Dpep1,Ecm1,S1pr3,Elf3,Epha2,Ephx2,F2r,F2rl1,Fasn,Ms4a2,Fpr2,Fpr1,Tlr3,Fut7,Gal,Ggta1,Lilrb4a,Cmklr1,Gpr33,C…
WT	GO:0006915	apoptotic process	0.639553	4.24267e-25	9.31181e-22	1.45599e-21	Pcsk9,Mien1,Wdr92,Tnfaip8,Unc5a,Unc5b,Nod1,Scml2,Ogt,Sp110,Arrb1,Tmbim6,Rps6ka3,Egln3,Pawr,Adrb1,Akap1,Akt1,Akt2,Apaf1,Atg5,Birc3,Birc2,Xiap,Birc5,Cd5l,Aplp1,App,Rhob,Axin1,Bag1,Bak1,Bax,Bcap29,Bcl10,Bcl2,Bcl2a1a,Bcl2a1b,Bcl2a1c,Bcl2a1d,Bcl2l1,Bcl2l2,Bex3,Bik,Bcl2l11,Bnip2,Bnip3,Zfp36l1,Btk,Bub1,Bub1b,C1qbp,C5ar1,Casp1,Casp4,Casp12,Casp2,Casp9,Cdk1,Cdk5,Cdkn2a,Chek1,Chil1,Cideb,Cradd,Cryaa,Csnk2a…
WT	GO:0006955	immune response	0.688963	8.83984e-19	1.61681e-15	2.34672e-15	Tgtp2,Gm13306,Ccl27b,Gm11127,Ccl21d,C8b,H2-Q6,H2-Q9,Azgp1,B2m,Cxcr5,Bmp6,C6,C9,Ccr6,Ctla4,Cd1d1,Cd28,Cd36,Cd4,Cd80,Cd86,Cebpg,Cfh,Cxcr2,Cxcr3,Cxcr4,Ccr1,Ccr9,Ccr3,Ccr2,Ccr4,Ccr5,Ccr7,Ccr8,Ackr3,Csf2,Cst7,Ctsk,Ctss,Cx3cr1,P2ry14,Fas,Fasl,Ms4a2,Fcgrt,Lpin1,Tlr3,Fth1,Cxcl1,H2-Aa,H2-Ab1,H2-D1,H2-Eb1,H2-M2,H2-M3,H2-DMa,H2-DMb1,H2-DMb2,H2-Oa,H2-Ob,H2-Q10,H2-Q4,H2-Q7,H2-T22,H2-T24,Irf8,Cxcl10,Ifng,Igf1r…
WT	GO:0071346	cellular response to interferon-gamma	0.820755	4.78533e-16	6.56428e-13	7.99786e-13	Gm10591,Gm13304,Gbp6,Ccl21d,Cdc42ep2,H2-Q9,Actg1,Aif1,Aqp4,Ass1,Ciita,Capg,Casp1,Cdc42,Cldn1,Edn1,Evl,Fasl,Tlr3,Gapdh,Gbp2b,Gbp2,H2-Ab1,H2-Q7,Irf8,Irgm1,Il12rb1,Acod1,Cd47,Kif16b,Kif5b,Xcl1,Gbp4,Mrc1,Myc,Myo1c,Nos2,Sirpa,Rab20,Ccl1,Ccl11,Ccl12,Ccl17,Ccl2,Ccl20,Ccl22,Ccl25,Ccl3,Ccl4,Ccl5,Ccl6,Ccl7,Ccl8,Ccl9,Cx3cl1,Stat1,Stxbp1,Stxbp2,Pde12,Tlr4,Rpl13a,Vamp3,Vamp8,Vim,Was,Rab7b,Gsn,Zyx,Gbp5,Gbp7,Gb…
WT	GO:0042493	response to drug	0.650568	4.10049e-16	6.4284e-13	9.88121e-13	Acacb,Xpo1,Blmh,Mycbp2,Prkaa1,Nckap1l,Arrb1,Maob,Ada,Adam17,Adcyap1r1,Plin2,Adora2a,Adra1a,Ak4,Aldh1a1,Akr1c20,Atg5,Apobec1,Arg1,Ass1,Atp1a1,B2m,Bak1,Bche,Bcl2,Calr,Cat,Casp1,Cd38,Cdk1,Cdh1,Cdh3,Cdk4,Cdkn1a,Cdkn2a,Chuk,Abcc2,Col1a1,Cpt1a,Creb1,Dpysl2,Cryaa,Cst3,Cyba,Cybb,Cyp1a1,Cyp1a2,Cyp2e1,Dad1,Slc6a3,Dgcr2,Dnmt1,Dnmt3a,Dnmt3b,Edn1,Eef2,Ei24,Eno3,Acsl1,Fech,Fosl1,Fyn,Gad1,Gata3,Gata4,Gata6,Gclm…
WT	GO:0030335	positive regulation of cell migration	0.681818	6.92587e-16	8.44494e-13	1.23859e-12	Mien1,Fam83h,Mgat5,Fermt3,Sema3d,Prr5,Actg1,Adam10,Adam17,Adra2a,Ager,Aif1,Akt2,Aldoa,Aqp1,Synpo2,Rhoc,Rhod,Arhgap5,Atp8a1,Bmp2,C3ar1,Ccna2,Cdh13,Cdh5,Coro1a,Cldn1,Cldn3,Cxcr4,Ccr1,Col18a1,Col1a1,Bcar1,Csf1,Csf1r,Ctsh,Dab2,Twist2,Diaph1,S1pr1,Edn1,Egfr,Epha1,Ephb2,F2r,F2rl1,Fgf1,Fgr,Flt1,Fn1,Fzd4,Gcnt2,Gnai2,Rack1,Pdpn,Grb7,Grn,Has2,Hbegf,Foxf1,Hgf,Onecut1,Hras,Cxcl10,Igf1,Igf1r,Il1b,Il4,Ilk,Insr…
WT	GO:0032729	positive regulation of interferon-gamma production	0.864198	1.62511e-15	1.62127e-12	1.87604e-12	Isg15,Cd276,H2-Q9,Abl2,App,Bcl3,Runx1,Cd14,Cd1d1,Cd2,Cd3e,Cebpg,Ccr2,F2rl1,Fadd,Flt3,Tlr3,Fzd5,H2-M3,Hras,Hspd1,Irf8,Ifnar1,Il12a,Il12rb1,Il12rb2,Il18,Il1b,Il1r1,Il18r1,Lta,Tlr7,Tlr8,Havcr2,Cd244a,Slc11a1,Nras,Ptpn22,Ripk2,Rasgrp1,Trim27,Slc7a5,Arid5a,Tlr4,Tnf,Cd27,Cd40lg,Tnfsf9,Txk,Cyrib,Ticam2,Cd226,Zfpm1,Carmil2,Pde4d,Klre1,Il27,Klrk1,Slamf1,Slamf6,Il27ra,Cd160,Crtam,Clec7a,Il21,Pycard,Tnfrsf1…
WT	GO:0016310	phosphorylation	0.585014	1.5228e-15	1.62127e-12	2.77134e-12	Prkd2,Clk3,Xylb,Mapkapk3,Csnk1g2,Gck,Sbk1,Dgkz,Prkaa1,Stk38,Ttbk1,Uqcc3,Pi4kb,Camk2d,Oxsr1,Raf1,Dgkg,Bcr,Grk2,Dgkq,Rps6ka3,Abl2,Acvr1b,Acvr2a,Acvr2b,Acvrl1,Adk,Ak1,Ak2,Ak4,Akt1,Akt2,Speg,Araf,Bik,Blk,Btk,Bub1,Bub1b,Ciita,Ddr1,Camk2a,Camk2b,Camk2g,Camk4,Cask,Cdk1,Cdk11b,Cdc7,Cdk2,Cdk4,Cdk5,Cdk6,Cdkn1a,Cdkn1c,Cdkn2a,Cdkn2b,Chek1,Chkb,Chka,Chuk,Cit,Csf1r,Csk,Csnk2a1,Dapk2,Dclk1,Dck,Dmpk,Dyrk1b,Ear1,…
WT	GO:0050870	positive regulation of T cell activation	1	6.02248e-13	4.13067e-10	4.13067e-10	Sirpb1c,Card11,Ada,B2m,Bcl10,Cd3e,Cd4,Coro1a,Ccr2,H2-Aa,H2-Ab1,H2-Eb1,H2-DMa,H2-DMb1,H2-DMb2,H2-Oa,H2-Ob,Hspd1,Cd47,Lck,Prkcq,Sirpa,Ccl2,Thy1,Tnfsf11,Cyrib,Malt1,Sirpb1a,H2-Eb2,Gm5150,Sirpb1b,Pycard,Gm9733,Ccdc88b
WT	GO:0006935	chemotaxis	0.740741	7.30915e-13	4.71827e-10	6.36967e-10	Msmp,Ccl21d,Cmtm7,Nckap1l,Cxcr5,C3ar1,C5ar1,Ccna2,Ccr6,Cxcr2,Cxcr3,Cxcr4,Ccr1,Ccr9,Ccr3,Ccr2,Ccr4,Ccr5,Ccr7,Ccr8,Ackr3,Cx3cr1,Ear1,Ear2,S1pr1,Fes,Flt1,Fpr2,Fpr1,Cmklr1,Ptgdr2,Cxcl1,Cxcl10,Il16,Kit,Lgals9,Xcl1,Lsp1,Cxcl9,Ninj1,Pdgfra,Pdgfrb,Pik3c2g,Pik3cd,Pip5k1c,Ptafr,Ripor2,Rac1,Rac2,S100a8,S100a9,Ccl1,Ccl11,Ccl12,Ccl17,Ccl2,Ccl20,Ccl22,Ccl25,Ccl3,Ccl4,Ccl5,Ccl6,Ccl7,Ccl8,Ccl9,Cxcl2,Cxcl5,Cx3cl1…
WT	GO:0045087	innate immune response	0.590551	1.70061e-12	9.60214e-10	1.62596e-09	Wfdc17,Tgtp2,Smpdl3b,Slc15a4,Spon2,Nlrp6,Pld4,Lgr4,Il1rl2,Nod1,Adgrb1,Rnf187,Sp110,C7,Fgb,C8b,Adam15,Angpt2,Ang,App,Arg1,Arg2,B2m,Bcl10,Bik,Prdm1,Blk,Btk,C1qa,C1qb,C1qbp,C1qc,C3,C4b,C4bp,C6,C9,Casp4,Cd14,Cd1d1,Cd24a,Cd84,Cfh,Camp,Cr2,Crcp,Crp,Cr1l,Csf1,Csf1r,Cx3cr1,Cyba,Cybb,Defb1,F2rl1,Fadd,Fcer1g,Fcgr1,Fcna,Fcnb,Fes,Fgr,Tlr3,Fyn,Xrcc6,Gapdh,Gata3,Cfb,Hck,Hk1,Irgm1,Ifit2,Jchain,Igtp,Il17ra,Irak1…
WT	GO:0009617	response to bacterium	0.676768	7.88789e-12	3.46247e-09	5.11618e-09	Isg15,Tgtp2,Mndal,Gbp6,Adamts9,Nlrp6,Baiap2,Sp110,Pygl,Hba-a2,Ly6a,Amy1,Fabp4,Bmp2,Bnip3,C3,Car3,Casp1,Cd14,Ms4a1,Cd36,Ces1g,Ccr4,Cyp2e1,Cyp3a11,Defb1,Ms4a2,Fcgr1,Fcgr2b,Fkbp5,Gbp2,Gpc3,Gsta1,Gstm3,Gzma,Hba-a1,Hp,Irf8,Irgm1,Cxcl10,Ifi203,Ifi204,Cd79b,Il6,Acod1,Cd47,Lcn2,Psmb9,Lpl,Cxcl9,Mt2,Myo1f,Ncf1,Nfib,Nos2,Slc11a1,P2rx7,Pck1,Penk,Pmp22,Prlr,Trim30a,Saa1,Saa2,Saa3,Scd1,Ccl2,Slfn2,Slfn4,Serpinb…
WT	GO:0042832	defense response to protozoan	0.944444	1.25868e-10	4.18569e-08	4.43191e-08	Gbp6,Arg1,Bcl3,Cd37,Gbp2b,Gbp2,Hras,Irf8,Ifng,Il10,Il12a,Il4,Il4ra,Il6,Irf4,Gbp4,Myd88,Slc11a1,Nras,Cd40,Gbp7,Gbp9,Tspan32,Tlr12,Batf,Irgm2,Gbp3,Pf4,Iigp1,Gbp10,Batf2,Gbp8,Ccdc88b,Tinagl1
WT	GO:0002250	adaptive immune response	0.664865	3.29646e-10	9.51984e-08	1.43185e-07	Prkd2,Orai1,Fgb,Alcam,Arg1,Arg2,Bcl10,Prdm1,Btk,C1qbp,Camk4,Ctla4,Cd19,Cd3d,Cd3e,Cd3g,Cd247,Cd4,Cd7,Cd79a,Cd81,Cd84,Cd86,Cd8a,Cd8b1,Csk,Ctsh,Ctss,Cx3cr1,Dbnl,Adgre1,Eomes,Il4i1,Fyn,Lilrb4a,H2-Aa,H2-Ab1,H2-Eb1,H2-DMa,H2-DMb1,H2-DMb2,H2-Oa,H2-Ob,Ifng,Cd79b,Jchain,Cd74,Il17ra,Itk,Jak2,Jak3,Klrd1,Lag3,Lat,Anxa1,Ly9,Lyn,Havcr2,Clec4d,Cd244a,Pdcd1,Pik3cd,Pirb,Prkcb,Ripk2,Sema4a,Sh2d1a,Serpina3g,Btla,Tf…
WT	GO:0070374	positive regulation of ERK1 and ERK2 cascade	0.634855	4.54783e-10	1.2477e-07	1.96533e-07	Gm10591,Gm13304,Ccl21d,Prkd2,Nod1,Camk2d,Cavin3,Prr5,Arrb1,Fgb,Abl2,Npnt,Acta2,Adam17,Adra1a,Ager,Alox15,Apoe,App,Atp6v0c,Phb2,Bmp2,C3,C5ar1,Cd36,Cd4,Cd44,Chil1,Cxcr4,Ccr1,Ackr3,Crkl,Csf1r,Ddt,Ednra,Egfr,Esr1,F2r,F2rl1,Fgf1,Fgf2,Fgfr3,Fgfr4,Ccn2,Flt4,Fpr2,Gas6,Gata4,Gcnt2,Gnai2,Hand2,Hras,Htr2a,Htr2b,Icam1,Igf1,Cd74,Il1a,Il1b,Il6,Itgb3,Jun,Kdr,Xcl1,Havcr2,Marco,Ngf,Nqo2,Notch1,Nrxn1,Ntrk1,Ntrk2,N…
WT	GO:0032760	positive regulation of tumor necrosis factor production	0.70339	4.39387e-09	8.3135e-07	1.18192e-06	Spon2,Nod1,Ager,App,Cd14,Cd2,Cd36,Cd84,Clu,Ccr2,Ccr5,Ccr7,Cyba,Cybb,Cyp2j6,Ddt,Ephb2,Fadd,Fcer1g,Fcgr3,Tlr3,Fzd5,Hdac2,Hspb1,Hspd1,Ifng,Ifngr1,Il18,Il1a,Il6,Jak2,Arhgef2,Lgals9,Lpl,Havcr2,Mapkapk2,Mmp8,Myd88,Ncl,Ptafr,Ptprc,Ripk2,Rasgrp1,Ccl2,Ccl3,Ccl4,Spn,Syk,Arid5a,Ppp1r9b,Tmem106a,Thbs1,Tlr1,Tlr4,Tnfrsf1a,Tnfrsf8,Tyrobp,Zfp90,Mavs,Plcg2,Oas1g,Ccl19,Tlr2,Oas3,Oas2,Oas1a,Nod2,Card9,Hdac1,Zbtb20,…
WT	GO:0042102	positive regulation of T cell proliferation	0.77027	5.43013e-09	9.76889e-07	1.26824e-06	Cd276,Nckap1l,Card11,Adk,Aif1,Slc7a1,Cd1d1,Cd28,Cd3e,Cd4,Cd59a,Cd6,Cd80,Cd86,Coro1a,Ccr7,Efnb1,H2-DMb1,H2-DMb2,Ifng,Il12a,Il15,Il1b,Il2ra,Il4,Il6,Il6st,Itgal,Jak3,Anxa1,Cd209e,Cd209a,Havcr2,Nck2,Prkcq,Ptprc,Ccl5,Slc4a1,Spn,Spta1,Ppp1r9b,Cd40lg,Tfrc,Vcam1,Carmil2,Ccl19,Tnfsf13b,Ceacam1,Cd59b,Pdcd1lg2,Il21,Cd274,Cd209b,Tnfrsf13c,Sash3,Ccdc88b,Dnaja3
8HUM	GO:0002376	immune system process	0.59847	7.11914e-72	6.52256e-68	1.08987e-67	Rnaset2a,Slc15a4,Prkd2,Nlrp6,Ddx1,Pld4,Lgr4,Il1rl2,Nod1,Olr1,Card11,Sp110,C8b,H2-Q9,Ahr,Tirap,Cd5l,Arg2,B2m,Prdm1,Btk,Serping1,C1qa,C1qb,C1qc,C3,C4bp,C6,Camk4,Casp4,Cd14,Ctla4,Cd19,Cd24a,Cd3d,Cd3e,Cd3g,Cd247,Cd4,Cd7,Cd79a,Cd84,Cd86,Cd8a,Cd8b1,Cfh,Cr2,Csf1r,Csk,Dbnl,Adgre1,Eomes,Cd300c2,Fcer1g,Fcgr1,Fcnb,Fgr,Fyn,Gata3,Gbp2b,Lilrb4a,H2-Aa,H2-Ab1,H2-D1,H2-Eb1,H2-K1,H2-DMa,H2-DMb1,H2-DMb2,H2-Oa,H2-Ob…
8HUM	GO:0006954	inflammatory response	0.532982	2.98492e-36	1.36739e-32	2.56555e-32	Ccl21b,Gm10591,Gm13304,Ccl21d,Nlrp6,Chil4,Pld4,Il1rl2,Olr1,Irak2,Adam8,Aif1,Alox5,Tirap,Cd5l,Atrn,Bmp2,Bmp6,Ciita,C3,C3ar1,Camk4,Casp4,Noct,Cd14,Cd44,Cfh,Chil1,Chil3,Cxcr3,Ccr1,Ccr3,Ccr2,Ccr4,Ccr5,Ccr7,Cnr2,Cr2,Csf1r,Csrp3,Cyba,Cybb,Dpep1,Ecm1,S1pr3,Epha2,Ephx2,F2r,Fasn,Ms4a2,Fpr2,Fpr1,Fut7,Ggta1,Lilrb4a,Cmklr1,Gpr33,Hck,Hdac5,Hdac6,Hk1,Ndst1,Ido1,Il13,Il18rap,Il1a,Il1b,Il1r1,Il1rap,Il18r1,Il2ra,…
8HUM	GO:0006629	lipid metabolic process	0.440559	1.06297e-27	3.24631e-24	7.36862e-24	Sult2a2,Gm10681,Pcsk9,Pafah2,Gpat4,Cyp4v3,Acad11,Apof,Cyp27a1,Acly,Aspg,Abhd4,Gm44805,Tecr,Abhd3,Acaca,Prkaa2,Prkag2,Adtrp,Cyb5r3,Fdps,Hdlbp,Pcca,Pecr,Acadl,Acadm,Acadvl,Acads,Acox1,Hsd17b11,Ddhd1,Aldh3a2,Alox12,Alox12e,Alox15,Alox8,Pnpla3,Prdx6,Apoc2,Apoc3,Apoe,Asah1,Atp5a1,Atp5b,Baat,Brca1,C3,Ch25h,Chkb,Chka,Cpt2,Crk,Pcyt1a,Cyp11a1,Cyp1b1,Cyp4a10,Cyp8b1,Eci1,Degs1,Dpep1,Ebp,Ephx2,Faah,Acsl1,Fas…
8HUM	GO:0006955	immune response	0.521739	6.33659e-27	1.4514e-23	2.78184e-23	Tgtp2,Ccl21d,C8b,H2-Q6,H2-Q9,Azgp1,B2m,Cxcr5,Bmp6,C6,Noct,Ccr6,Ctla4,Cd28,Cd36,Cd4,Cd80,Cd86,Cfh,Cxcr2,Cxcr3,Cxcr4,Ccr1,Ccr9,Ccr3,Ccr2,Ccr4,Ccr5,Ccr7,Ccr8,Ackr3,Cst7,Ctsk,Ctss,P2ry14,Fasl,Ms4a2,H2-Aa,H2-Ab1,H2-D1,H2-Eb1,H2-K1,H2-M2,H2-M3,H2-DMa,H2-DMb1,H2-DMb2,H2-Oa,H2-Ob,H2-Q1,H2-Q10,H2-Q4,H2-Q7,H2-T22,H2-T23,H2-T24,Irf8,Ifng,Igf1r,Cd74,Il10,Il12a,Il13,Il1a,Il1b,Il4,Il5,Il6,Lat,Lst1,Ltb,Tlr8,Cd2…
8HUM	GO:0002250	adaptive immune response	0.6	3.0975e-26	5.67586e-23	9.45977e-23	Prkd2,Arg2,Prdm1,Btk,Camk4,Ctla4,Cd19,Cd3d,Cd3e,Cd3g,Cd247,Cd4,Cd7,Cd79a,Cd84,Cd86,Cd8a,Cd8b1,Csk,Ctss,Dbnl,Adgre1,Eomes,Il4i1,Fyn,Lilrb4a,H2-Aa,H2-Ab1,H2-Eb1,H2-DMa,H2-DMb1,H2-DMb2,H2-Oa,H2-Ob,H2-T23,Ifng,Cd79b,Jchain,Cd74,Itk,Jak2,Jak3,Klrd1,Lag3,Lat,Anxa1,Ly9,Lyn,Havcr2,Cd244a,Pdcd1,Pik3cd,Pirb,Prkcb,Ptk2b,Sema4a,Sh2d1a,Serpina3g,Btla,Syk,Themis,Tap1,Tap2,Tnfrsf11a,Tnfrsf17,Trex1,Txk,Zap70,Dcl…
8HUM	GO:0045087	innate immune response	0.44685	4.48812e-26	6.85335e-23	1.5337e-22	Wfdc17,Rnaset2a,Tgtp2,Slc15a4,Nlrp6,Ddx1,Pld4,Lgr4,Il1rl2,Nod1,Sp110,C7,C8b,Adam15,Angpt2,Tirap,App,Arg2,B2m,Prdm1,Blk,Btk,Serping1,C1qa,C1qb,C1qc,C3,C4bp,C6,Casp4,Cd14,Cd24a,Cd84,Cfh,Camp,Cr2,Crp,Csf1r,Cyba,Cybb,Fcer1g,Fcgr1,Fcnb,Fes,Fgr,Fyn,Gata3,Hck,Hk1,Irgm1,Ifit2,Jchain,Igtp,Il1rap,Irf1,Acod1,Jak2,Jak3,Klrd1,Arhgef2,Lck,Lcn2,Lgals3,Anxa1,Ltf,Tlr8,Cd180,Ly86,Ly9,Lyn,Havcr2,Marco,Masp2,Mpeg1,M…
8HUM	GO:0006631	fatty acid metabolic process	0.552239	4.00476e-22	5.24166e-19	9.49166e-19	Gpat4,Cyp4v3,Acad11,Tecr,Acaca,Prkaa2,Prkag2,Acat2,Pecr,Acadl,Acadm,Acadvl,Acads,Acox1,Aldh3a2,Alox12,Alox12e,Alox15,Fabp4,Asah1,Baat,Brca1,C3,Cd36,Cpt2,Cyp1b1,Cyp4a10,Eci1,Degs1,Faah,Fabp2,Acsl1,Fasn,Gpam,H2-Ke6,Hadh,Hsd17b10,Lipc,Hsd17b4,Lipa,Phyh,Lpl,Elovl6,Amacr,Acot3,Acot4,Lypla1,Pla2g4a,Ppara,Pparg,Prkab1,Prkag1,Prkar2b,Ptgds,Ptgis,Ptgs1,Ptgs2,Pla2g15,Scd1,Scd2,Sgpl1,Snca,Acnat2,Pm20d1,Tbxa…
8HUM	GO:0009617	response to bacterium	0.550505	1.32076e-21	1.5126e-18	2.74765e-18	Tgtp2,Mndal,Gbp6,Nlrp6,Baiap2,Sp110,Pygl,Hba-a2,Ly6a,Adh7,Tirap,Amy1,Fabp4,Bmp2,C3,Car3,Casp1,Noct,Cd14,Ms4a1,Cd36,Cflar,Ccr4,Cyp2b10,Ms4a2,Fcgr1,Fcgr2b,Gbp2,Gstm3,Gzma,Hba-a1,Hp,Irf8,Irgm1,Ifi203,Ifi204,Cd79b,Il6,Acod1,Cd47,Lcn2,Psmb9,Lpl,Cxcl9,Myo1f,Ncf1,Nfib,Nos2,Slc11a1,P2rx7,Penk,Prlr,Rnase1,Trim30a,Saa1,Saa2,Saa3,Scd1,Slc10a2,Slfn2,Slfn4,Serpinb9,Stat1,Fam20a,Tent5a,Chd3,Tgtp1,Tlr4,Cd40,Pgl…
8HUM	GO:0071346	cellular response to interferon-gamma	0.669811	3.11362e-21	3.16966e-18	4.73217e-18	Ccl21b,Gm10591,Gm13304,Gbp6,Ccl21d,Cdc42ep2,H2-Q9,Aif1,Aqp4,Ass1,Ciita,Capg,Casp1,Cldn1,Evl,Fasl,Gbp2b,Gbp2,H2-Ab1,H2-Q7,Irf8,Irgm1,Il12rb1,Acod1,Cd47,Gbp4,Mrc1,Myc,Nos2,Ccl21a,Sirpa,Ccl1,Ccl11,Ccl12,Ccl17,Ccl22,Ccl4,Ccl5,Ccl6,Ccl7,Ccl8,Ccl9,Cx3cl1,Stat1,Stxbp1,Tlr4,Rpl13a,Vamp3,Vim,Was,Rab7b,Gsn,Zyx,Gbp5,Gbp7,Gbp9,Ccl19,Tlr2,Adamts13,Flnb,Myo18a,Rab11fip5,Gbp3,Ccl24,Cdc42ep4,Gbp10,Actr2,Dapk1,Ac…
8HUM	GO:0050870	positive regulation of T cell activation	0.941176	2.8016e-18	2.56683e-15	2.72726e-15	Sirpb1c,Card11,Ada,B2m,Cd3e,Cd4,Coro1a,Ccr2,H2-Aa,H2-Ab1,H2-Eb1,H2-DMa,H2-DMb1,H2-DMb2,H2-Oa,H2-Ob,Hspd1,Cd47,Lck,Prkcq,Sirpa,Thy1,Tnfsf11,Cyrib,Malt1,Sirpb1a,H2-Eb2,Gm5150,Sirpb1b,Pycard,Gm9733,Ccdc88b
8HUM	GO:0042102	positive regulation of T cell proliferation	0.702703	2.54689e-17	2.12133e-14	3.01881e-14	Nckap1l,Card11,Adk,Aif1,Slc7a1,Cd28,Cd3e,Cd4,Cd59a,Cd6,Cd80,Cd86,Coro1a,Ccr7,Efnb1,H2-DMb1,H2-DMb2,Hes1,Ifng,Il12a,Il1b,Il2ra,Il4,Il6,Itgal,Jak3,Anxa1,Cd209e,Havcr2,Nck2,Prkcq,Pnp,Ptprc,Ccl5,Slc4a1,Spn,Spta1,Ppp1r9b,Vcam1,Carmil2,Ccl19,Tnfsf13b,Vtcn1,Ceacam1,Btnl2,Pdcd1lg2,Il21,Cd274,Cd209b,Tnfrsf13c,Sash3,Ccdc88b
8HUM	GO:0070374	positive regulation of ERK1 and ERK2 cascade	0.477178	2.18532e-16	1.66849e-13	3.49658e-13	Apela,Ccl21b,Gm10591,Gm13304,Ccl21d,Prkd2,Nod1,Camk2d,Prr5,Arrb1,Adam17,Alox15,Tirap,Apoe,App,Bmp2,C3,Cd36,Cd4,Cd44,Cflar,Chil1,Cxcr4,Ccr1,Ackr3,Csf1r,Ddt,Ednra,Esr1,F2r,Fgf2,Fgfr2,Fgfr3,Fgfr4,Ccn2,Flt4,Fpr2,Gata4,Gcnt2,Gnai2,Hand2,Hmgcr,Hras,Htr2a,Icam1,Igf1,Cd74,Il1a,Il1b,Il6,Itgb3,Kdr,Lrp1,Havcr2,Marco,Nqo2,Ntrk1,Ntrk2,Pde8a,Pdgfb,Pdgfra,Phb,Prkca,Prkcz,Ccl21a,Pten,Ptk2b,Ptpn11,Ptpn22,Ptprc,Ra…
8HUM	GO:0006935	chemotaxis	0.562963	3.18155e-16	2.24226e-13	3.98296e-13	Ccl21d,Cmtm7,Nckap1l,Cxcr5,C3ar1,Noct,Ccr6,Cxcr2,Cxcr3,Cxcr4,Ccr1,Ccr9,Ccr3,Ccr2,Ccr4,Ccr5,Ccr7,Ccr8,Ackr3,Ear1,Ear2,S1pr1,Fes,Fpr2,Fpr1,Cmklr1,Ccn1,Il16,Lgals9,Lsp1,Cxcl9,Pdgfra,Pik3cd,Ccl21a,Ptafr,Ripor2,Rac2,S100a8,S100a9,Ccl1,Ccl11,Ccl12,Ccl17,Ccl22,Ccl4,Ccl5,Ccl6,Ccl7,Ccl8,Ccl9,Cx3cl1,Cxcl12,Xcr1,Ccl19,Pik3cg,Ccrl2,Cxcl13,Ccl24,Pf4,Parva,Ppbp,Cysltr1,Ackr2,Cxcl16,Plgrkt,Cmtm3,Ecscr,Rarres2,T…
8HUM	GO:0042832	defense response to protozoan	0.861111	3.68759e-15	1.9874e-12	2.30794e-12	Gbp6,Cd37,Gbp2b,Gbp2,Hras,Irf8,Ifng,Il10,Il12a,Il4,Il4ra,Il6,Irf4,Gbp4,Myd88,Slc11a1,Cd40,Gbp7,Gbp9,Tspan32,Tlr12,Batf,Irgm2,Gbp3,Pf4,Iigp1,Gbp10,Batf2,Gbp8,Ccdc88b,Tinagl1
8HUM	GO:0032760	positive regulation of tumor necrosis factor production	0.576271	2.29536e-15	1.50215e-12	2.60667e-12	Nod1,Tirap,App,Cd14,Cd2,Cd36,Cd84,Clu,Ccr2,Ccr5,Ccr7,Cyba,Cybb,Ddt,Ephb2,Fcer1g,Fcgr3,H2-T23,Hspb1,Hspd1,Ifng,Ifngr1,Il1a,Il6,Jak2,Arhgef2,Lgals9,Lpl,Havcr2,Mmp8,Myd88,Ptafr,Ptpn11,Ptprc,Rasgrp1,Ccl4,Spn,Syk,Arid5a,Ppp1r9b,Tmem106a,Thbs1,Tlr1,Tlr4,Tnfrsf1a,Tyrobp,Zfp90,Mavs,Plcg2,Oas1g,Ccl19,Tlr2,Oas3,Oas2,Oas1a,Nod2,Card9,Hdac1,Zbtb20,Clec7a,Pf4,Lrrk2,Pycard,Cd209b,Lrrfip2,Sash3,Tlr9,Arfgef2
8HUM	GO:0042493	response to drug	0.417614	2.66307e-14	1.21995e-11	2.92125e-11	Nckap1l,Arrb1,Maob,Ada,Adam17,Adcyap1r1,Adora2a,Ak4,Ass1,Atp4a,B2m,Bak1,Bche,Bcl2,Tspo,Cat,Casp1,Ctnnb1,Ccnd1,Cd38,Cdh1,Cdkn2a,Col1a1,Comt,Dpysl2,Cst3,Cyba,Cybb,Dad1,Dgcr2,Dnmt1,Dnmt3a,Dnmt3b,Ei24,Acsl1,Fech,Fosb,Fyn,Gabrb3,Gad1,Gata3,Gata4,Gstt1,Hadh,Hdac5,Hdac6,Hmbs,Hspd1,Hsp90ab1,Htr2a,Slc6a4,Ifng,Igfbp2,Il10,Il6,Itga2,Kdr,Lck,Lcn2,Lgals1,Lox,Anxa1,Lpl,Lrp8,Alad,Lyn,Mcm7,Abcc1,Mmp2,Mmp7,Mmp9,M…
8HUM	GO:0030335	positive regulation of cell migration	0.443182	9.02863e-14	3.76001e-11	8.48413e-11	Fam110c,Mgat5,Fermt3,Prr5,Adam10,Adam17,Aif1,Aldoa,Aqp1,Synpo2,Atp8a1,Bmp2,C3ar1,Coro1a,Cldn1,Cldn3,Cxcr4,Ccr1,Col18a1,Col1a1,Bcar1,Csf1r,Diaph1,S1pr1,Epha1,Ephb2,F2r,Fgr,Gcnt2,Gnai2,Rack1,Pdpn,Grb7,Grn,Hspa5,Has2,Hras,Igf1,Igf1r,Ccn1,Il1b,Il4,Insr,Irs1,Itgax,Itgb3,Jak2,Kdr,Lamb1,Lef1,Lyn,Abcc1,Mmp2,Mmp7,Mmp9,Fam89b,Myo1f,Nedd9,Numb,Pak1,Furin,Pdgfb,Pdgfra,Pecam1,Pik3cd,Prkca,Plau,Ptk2b,Ptp4a1,Rd…
8HUM	GO:0032729	positive regulation of interferon-gamma production	0.592593	7.12713e-12	2.3321e-09	3.93542e-09	H2-Q9,App,Runx1,Cd14,Cd2,Cd3e,Ccr2,Flt3,H2-M3,Hras,Hspd1,Irf8,Il12a,Il12rb1,Il12rb2,Il1b,Il1r1,Il18r1,Tlr8,Havcr2,Cd244a,Slc11a1,Ptpn22,Rasgrp1,Slc7a5,Arid5a,Tlr4,Tnf,Cd27,Txk,Cyrib,Ticam2,Cd226,Zfpm1,Carmil2,Klre1,Il27,Klrk1,Slamf1,Slamf6,Il27ra,Cd160,Clec7a,Il21,Pycard,Tnfrsf13c,Sash3,Tlr9
8HUM	GO:0006915	apoptotic process	0.346093	2.00346e-10	4.3704e-08	1.26278e-07	Pcsk9,Tnfaip8,Unc5b,Nod1,Sp110,Arrb1,Tmbim6,Egln3,Adrb1,Akap1,Apaf1,Birc3,Cd5l,App,Atf2,Bak1,Bax,Bcap29,Bcl2,Bcl2a1a,Bcl2a1b,Bcl2a1d,Bcl2l11,Zfp36l1,Btk,Bub1b,Casp1,Casp4,Casp12,Casp2,Casp7,Casp8,Casp9,Cdkn2a,Cflar,Chil1,Cideb,Csnk2a1,Cst3,Ctsc,Dad1,Dnase1l3,Dpep1,E2f1,Ei24,Epb41l3,Epha2,Elmo2,Elmo1,Fasl,Fgfr2,Fgfr3,Fhit,Gas2,Rack1,Gpr65,Gpx1,Gzmb,Hipk2,Hras,Ifit2,Ifng,Inpp5d,Irf1,Lcn2,Lgals1,Lga…
8HUM	GO:0016310	phosphorylation	0.334294	1.76861e-09	3.05735e-07	9.1457e-07	Prkd2,Xylb,Mapkapk3,Sbk1,Dgkz,Pkdcc,Ttbk1,Camk2d,Prkaa2,Sephs1,Raf1,Bcr,Grk2,Dgkq,Acvr2a,Acvrl1,Adk,Ak1,Ak2,Ak4,Blk,Btk,Bub1b,Ciita,Camk4,Cask,Cdc7,Cdkn1c,Cdkn2a,Chkb,Chka,Cit,Crk,Csf1r,Csk,Csnk2a1,Dclk1,Dck,Dmpk,Ear1,Eif2ak3,Epha1,Epha2,Ephb2,Ephb4,Erbb3,Bmp2k,Fes,Fgfr1,Fgfr2,Fgfr3,Fgfr4,Fgr,Flt3,Flt4,Fyn,Galk1,Gk,Hck,Hipk2,Hk1,Hk2,Igf1r,Insr,Itk,Jak2,Jak3,Kdr,Khk,Ksr1,Lck,Limk1,Limk2,Pfkfb3,Lyn…
