## Supplementary material for "Use of a cytochrome P450 humanised mouse model to refine schistosomiasis drug discovery": Data File S7

### Sheet: Data file S7
Data file S7. Top twenty enriched GO term gene sets for and Molecular Function (MF) in wild-type (WT) and 8HUM mice hepatic transcriptomes in response to S. mansoni infection.
Comparison	GO_P Term ID	GO description	Enrichment Ratio	P value	Q value	Sort	Gene Symbols
WT	GO:0005515	protein binding	0.545083	1.10932e-75	4.14551e-72	7.60529e-72	Ldlrap1,Dnajc3,Isg15,Mup9,Tigit,Tdrd7,Akna,Tmem64,Stx12,Dynlt1a,Smpdl3b,Rubcn,Kifc1,Rpl5,Atg14,Gm11127,Spon2,Mapre3,Usp30,Emilin1,Akap9,Tra2a,Ric8a,Inpp5f,Wtip,Nlrp6,Numa1,Unc45a,Gadd45gip1,Gpat4,Pvrig,Pan2,Chchd10,Xpo1,Tubg1,Mien1,Tmem98,Inca1,Rpn1,Gck,Synj1,Adcy3,Acly,Rhoq,Zfp119a,Rcor2,E2f4,Bap1,Dgkz,Pik3r6,Tedc1,Pld4,Rab15,Pelo,Slf1,Mycbp2,Prkaa1,Mtbp,Card10,Topors,Prickle1,Eaf2,Stk38,Rab31,M…
WT	GO:0042802	identical protein binding	0.595671	3.20942e-51	5.9968e-48	1.00673e-47	Ifi208,Mndal,Dynlt1f,Dynlt1c,Tigit,Zbtb48,Dynlt1a,Gm11127,Acacb,Mapre3,Emilin1,Tra2a,Brk1,Cog4,Clk3,Ifi206,Cd276,Tubg1,Inca1,Blmh,Epdr1,Mycbp2,Ano6,Gm44805,Ppcs,Smim3,Gramd3,Psat1,Acaca,Nod1,Tm6sf2,Cth,Frs3,Shmt2,Camk2d,Olr1,Prkab2,Baiap2,Ogt,Oxsr1,Atad3a,Mmaa,Atl3,Fam118b,Kif24,Orai1,C1qtnf7,Sri,Acy1,Maob,F11,Asl,Dut,Pygb,Pygl,Raf1,Akr7a5,Sec13,Qdpr,Acat1,Dgkq,Adarb1,H2-Q6,Aldh7a1,Nr3c2,Cebpe,Hl…
WT	GO:0000166	nucleotide binding	0.580942	2.39858e-38	2.98784e-35	5.14309e-35	Mdn1,Mthfsl,Srcap,Srp54c,Kifc1,Nuggc,Acacb,Ttll3,Dhx32,Prkd2,Nlrp6,Clk3,Lars2,Xylb,Mapkapk3,Csnk1g2,Tubg1,Gck,Adcy4,Adcy3,Acly,Sbk1,Rhoq,Dgkz,Rars,Rab15,Iars,Prkaa1,Rfc4,Stk38,Ppcs,Rab31,Ttbk1,Lars,Btaf1,Yars,Acaca,Gimap4,Nod1,Pi4kb,Mthfs,Camk2d,Skiv2l,Prkag2,Mthfd1,Oxsr1,Atad3a,Irak2,Mmaa,Atl3,Kif24,Blvra,Kif22,Dnah1,Pygl,Raf1,Dgkg,Bcr,Grk2,Dgkq,Rps6ka3,Pcca,Etfb,Pde6c,Hspa13,Hlcs,Tars,Abca2,Abc…
WT	GO:0016491	oxidoreductase activity	0.678994	8.66499e-38	6.47621e-35	9.53795e-35	Cyp4a32,Cyp3a59,Cyp2c69,H6pd,Hsd3b7,Cyp4v3,Acad11,Rdh9,Pnpo,Qsox1,Cyp27a1,Gldc,Aldh6a1,Adi1,Rdh14,Akr1c18,Akr1c14,Mycbp2,Tecr,Cyp4f15,Me2,Cyp2c50,Aldh1l1,Haao,Mthfd1,Jmjd1c,Sccpdh,Me3,Maob,Cyb5r3,Blvra,Cbr3,Akr7a5,Pgd,Msra,Qdpr,Aldh7a1,Etfa,Slc18a1,Pecr,Egln2,Egln3,Acadl,Acadm,Acadvl,Acads,Acox1,Hsd17b11,Selenom,Adh1,Adh5,Aldh1a1,Aldh2,Aldh3a2,Akr1b3,Alox12,Alox12e,Akr1c20,Alox15,Alox8,Alox5,Gfer…
WT	GO:0016740	transferase activity	0.57957	6.30322e-38	5.88878e-35	1.01606e-34	Gm3776,Prdm11,Nat8f7,Pafah2,Eef1akmt3,Ugt2b38,Nsun5,Ugt2b34,Ube3c,Chpf2,Bmt2,Parp11,Eogt,Prkd2,Rrp8,Gpat4,Clk3,Xylb,Alg9,Mapkapk3,Gstt3,Csnk1g2,Gck,Acly,Sbk1,Dgkz,Aspg,Mycbp2,Prkaa1,Ugt3a1,Topors,Nsun3,Stk38,Ttbk1,Glyat,Psat1,Trpt1,Hat1,Wwp1,Pi4kb,Nsd2,Mgat5,Shmt2,Camk2d,Rnf144a,B3gnt5,Atic,Galnt2,Galnt7,Ogt,Rnf187,Zdhhc15,Gpt2,Oxsr1,Galnt16,B4gat1,Rnf169,Zfp91,Art4,Pygb,Pygl,Nop2,Raf1,Fdps,Dgkg,…
WT	GO:0005524	ATP binding	0.580539	3.23289e-31	2.01355e-28	3.46842e-28	Mdn1,Mthfsl,Srcap,Kifc1,Acacb,Ttll3,Dhx32,Prkd2,Nlrp6,Clk3,Lars2,Xylb,Mapkapk3,Csnk1g2,Gck,Adcy4,Adcy3,Acly,Sbk1,Dgkz,Rars,Iars,Prkaa1,Rfc4,Stk38,Ppcs,Ttbk1,Lars,Btaf1,Yars,Acaca,Nod1,Pi4kb,Mthfs,Camk2d,Skiv2l,Prkag2,Mthfd1,Oxsr1,Atad3a,Irak2,Kif24,Kif22,Dnah1,Pygl,Raf1,Dgkg,Bcr,Grk2,Dgkq,Rps6ka3,Pcca,Hspa13,Hlcs,Tars,Abca2,Abcb7,Abcg1,Abl2,Actb,Actg1,Actg2,Acta2,Acvr1b,Acvr2a,Acvr2b,Acvrl1,Afg3l…
WT	GO:0042803	protein homodimerization activity	0.614622	6.74535e-25	3.60105e-22	5.85897e-22	H6pd,Gm11127,Inpp5f,Upb1,Pnpo,Gldc,Ano6,Ppcs,Nod1,Cenpf,Shmt2,Camk2d,Grm6,Atic,Ccdc88a,Miga2,Irak2,Tpr,Mmaa,Actn1,Dgkq,H2-Q6,Abcb7,Abcg1,Foxp2,Ache,Acox1,Impa2,Adam10,Add1,Add2,Adra2a,Adra2c,Adrb2,Adrb3,Angpt2,Gla,Agxt,Ahr,Akt1,Abcd1,Aldh3a2,Ang,Aox1,Birc5,Apoa2,Apoa4,Apoe,App,Arnt,Atf3,Axin1,B2m,Bak1,Bard1,Bax,Phb2,Bcl10,Bcl2,Bcl2a1a,Bcl2a1b,Bcl2a1c,Bcl2a1d,Bcl2l1,Bcl2l2,Glb1,Blm,Bnip3,Camk2a,Ca…
WT	GO:0046872	metal ion binding	0.512674	7.1498e-24	3.33985e-21	6.51458e-21	Mthfsl,Cyp4a32,Cyp3a59,Zfp984,Cyp2c69,Zfp955b,Zfp850,Yy2,Zbtb48,Adat3,Sco2,Smpdl3b,Hbb-bs,Smpd5,Zfp518b,Spon2,Acacb,Nfxl1,Zfp513,Gm29776,Adamts9,Hbb-bt,Mob2,Prkd2,Wtip,Arhgef18,Cpne7,Cyp4v3,Gm4631,Gm10130,Gm35315,Pls3,Pan2,Smg6,Pex12,Zfp692,Cyp27a1,Itga9,Adcy4,Adcy3,Acly,Zfp119a,Dgkz,Cnot6,Adi1,Pelo,Mbnl2,Thtpa,Mycbp2,Ano6,Prkaa1,Topors,Prickle1,Zc3h7a,Stk38,Cyp4f15,Me2,Cyp2c50,Lpxn,Acaca,Atf5,Ha…
WT	GO:0044877	protein-containing complex binding	0.61997	4.83588e-22	2.00796e-19	3.23881e-19	Hbb-bs,Brk1,Hbb-bt,Numa1,Sf3b3,Inca1,Synj1,Vipas39,Slf1,Prkaa1,Nckap1l,Nod1,Aldh1l1,Napa,Ogt,Raf1,Hba-a2,C8b,H2-Q6,Nr3c2,Cebpe,Lims1,Chrnb2,Adora2a,Adrb2,Ager,Mta3,Derl2,Alox5ap,Anxa6,Ap2a2,Birc3,Birc2,Apoe,Arnt,Arnt2,Arpc1b,Atp5pb,Atp5j,Atp5k,Bak1,Bax,Bckdha,Bckdhb,Bcl10,Bcl2,Bcl2a1a,Bcl2a1b,Bcl2a1d,Bcl2l1,Bcl2l2,Bhmt,Bik,Ciita,Calca,Capg,Capns1,Cask,Ctnna1,Cbx5,Ccne1,Cd2ap,Cd36,Cd63,Cdh2,Cdk2,C…
WT	GO:0019901	protein kinase binding	0.632689	2.35169e-21	8.78828e-19	1.38904e-18	Dnajc3,Mapre3,Tbc1d14,Spred3,Mycbp2,Fam83h,Slc12a6,Prkab2,Prkag2,Oxsr1,Ibtk,Rcc2,Inka2,Rps6ka3,Lims1,Kcnq3,Actb,Spred1,Spred2,Acta2,Acvrl1,Adam10,Adcy6,Add2,Adra2a,Agtr1a,Akap1,Akt1,Ap1b1,Ap2a2,Rhob,Rhoc,Rhod,Rnd2,Atp1a1,Atp1b1,Axin1,Bcl10,Bcl2l1,Cspg4,Bicd1,Bcl2l11,Cacnb1,Cacnb3,Calm3,Camk2b,Casp9,Cbl,Rb1cc1,Ccna2,Ccnd2,Ccnd3,Ccne1,Ccne2,Cd2,Cd24a,Cd28,Cd4,Cd44,Cd6,Cd8a,Cdc25a,Cdc25b,Cdc25c,Cdc4…
WT	GO:0003824	catalytic activity	0.655963	1.76423e-20	5.99357e-18	9.13706e-18	Adat3,H6pd,Klhl3,Acacb,Upb1,Gck,Synj1,Acly,Gldc,Cnot6,Pld4,Mycbp2,Me2,Psat1,Acaca,Aldh1l1,Cth,Shmt2,Atic,Ogt,Mthfd1,Gpt2,Asl,Pygb,Pygl,Fntb,Hlcs,Gla,Agxt,Alas2,Aldoa,Amy1,Prdx6,Apobec1,Auh,Bcat1,Bckdhb,Bpgm,Chkb,Ckb,Pcyt1a,Cyp1a1,Eci1,Ddc,Dnmt1,Ephx1,Ephx2,Man2a2,Fah,Fasn,Fbp1,Fdft1,Fen1,Fh1,Fhit,Ftcd,Xrcc6,Ganab,Gaa,Gad1,Galc,Gart,Gch1,Gclc,Glul,Gnpat,Got1,Got2,Gstz1,Gys1,Hal,Hao1,Hdc,Hint1,Hk1,…
WT	GO:0016787	hydrolase activity	0.531485	2.18492e-16	6.8042e-14	1.28022e-13	Pcsk9,Pafah2,H6pd,Smpdl3b,Nuggc,Smpd5,Tmppe,Usp30,Gm29776,Adamts9,Dhx32,Inpp5f,Usb1,Ces2a,Rpp25,Pan2,Upb1,Smg6,Synj1,Ces1d,Blmh,Bap1,Cnot6,Pld4,Aspg,Tdp1,Pelo,Thtpa,Espl1,Oard1,Abhd3,Macrod1,Fam111a,Il1rl2,Skiv2l,Atic,Adamts7,Adamts6,Mthfd1,Rnpepl1,Mmaa,Atl3,Adtrp,Acy1,F11,Cela1,Gusb,Dut,Manba,Pde4c,Adarb1,Pde6c,Nudt19,Ace,Ache,Acp1,Elac1,Impa2,Aspa,Ada,Adam10,Ddhd1,Adam12,Afg3l1,Adam15,Adam17,Ad…
WT	GO:0016301	kinase activity	0.587302	7.36499e-16	2.11715e-13	3.60488e-13	Prkd2,Clk3,Xylb,Mapkapk3,Csnk1g2,Gck,Sbk1,Dgkz,Prkaa1,Stk38,Ttbk1,Uqcc3,Pi4kb,Camk2d,Oxsr1,Raf1,Dgkg,Bcr,Grk2,Dgkq,Rps6ka3,Abl2,Acvr1b,Acvr2a,Acvr2b,Acvrl1,Adk,Ak1,Ak2,Ak4,Akt1,Akt2,Speg,Araf,Bik,Blk,Btk,Bub1,Bub1b,Ciita,Ddr1,Camk2a,Camk2b,Camk2g,Camk4,Cask,Ccne1,Cdk1,Cdk11b,Cdc7,Cdk2,Cdk4,Cdk5,Cdk6,Cdkn1a,Cdkn1c,Cdkn2a,Cdkn2b,Chek1,Chkb,Chka,Chuk,Cit,Ckb,Csf1r,Csk,Csnk2a1,Dapk2,Dclk1,Dck,Dmpk,Dy…
WT	GO:0005525	GTP binding	0.620779	2.70147e-13	6.73026e-11	1.08416e-10	Tgtp2,Gvin2,Srp54c,Nuggc,Gbp6,Tubg1,Rhoq,Tsr1,Rab15,Rab31,Gimap4,Mmaa,Atl3,Adssl1,Adss,Ak4,Acsm1,Anxa6,Arf2,Arf3,Arf4,Arf5,Arf6,Rhob,Rhoc,Rhod,Arhgap5,Rnd2,Arl4a,Rab27a,Ciita,Cdc42,Dnm1,Dnm2,Drg2,Eef1a1,Eef2,Ehd1,Fkbp4,Gbp2b,Gbp2,Gch1,Gem,Glud1,Gnl1,Gna11,Gna12,Gna13,Gna14,Gna15,Gnai2,Gnai3,Gnao1,Gnaq,Gnas,Gnat1,Gnaz,Hras,Hsp90ab1,Irgm1,Ifi47,Igtp,Gimap1,Insr,Mfn2,Rac3,Rab8a,Gbp4,Ncoa3,Septin2,Ni…
WT	GO:0019899	enzyme binding	0.59879	2.50662e-13	6.69089e-11	1.1174e-10	Cyp3a59,Cyp2c69,Gldc,Rcor2,Rfc4,Cyp2c50,Atf5,Cdc20,Prkab2,Mat2b,Mlec,Cyb5a,Arrb1,Selenos,Raf1,Tmbim6,Bcr,Acat1,Pcca,Slc18a1,Hlcs,Pawr,Adora2a,Adrb2,Akt1,Alb,Abcd1,Alox5ap,Ank1,Slc25a4,Birc5,Apoa1,App,Ar,Atp2a2,Atpif1,Axin1,Bcl10,Brca1,Cacna1c,Calu,Capn1,Cat,Cbs,Ccs,Scarb2,Cd4,Cdh2,Creb1,Cycs,Cyp1a1,Cyp1a2,Cyp2a12,Cyp2a4,Cyp2c29,Cyp2c37,Cyp2c38,Cyp2c39,Cyp2c40,Cyp2e1,Cyp3a11,Cyp3a13,Daxx,Ddc,Dvl1,…
WT	GO:0016829	lyase activity	0.710059	6.47895e-13	1.51324e-10	2.13115e-10	Adcy4,Adcy3,Gldc,Mycbp2,Cth,Glo1,Asl,Aco1,Aco2,Adcy6,Adcy7,Adcy9,Aldoa,Amd1,Auh,Car2,Car3,Car4,Car5a,Cbs,Cyp17a1,Cyp1a1,Cyp1a2,Cyp1b1,Pcbd1,Ddc,Ddt,Eno2,Eno3,Fasn,Fech,Fh1,Ftcd,Xrcc6,Gad1,Gstm4,Hal,Hdc,Hmgcl,Hsd17b4,Acod1,Ltc4s,Alad,Nthl1,Odc1,Pam,Pck1,Ptgis,Pts,Sgpl1,Adcy2,Alkbh1,Mgst2,Pm20d1,Tbxas1,Ilvbl,Dglucy,Tpi1,Umps,Urod,Uros,Ggact,Adcy5,Tkfc,Kyat3,Car9,Npr2,Aldob,Sds,Urad,Thnsl2,Dera,Neil…
WT	GO:0005096	GTPase activator activity	0.659836	1.88142e-12	4.1358e-10	6.26792e-10	Tbc1d14,Ric8a,Cdc42ep2,Nckap1l,Arap3,Lars,Arl2bp,Chn1,Tbc1d10c,Prr5,Arrb1,Abr,Bcr,Rasa2,Srgap1,Arhgap5,Arhgdib,Arhgap31,Asap1,Ect2,Evi5,Acap3,Srgap2,Gdi1,Gdi2,Gnaq,Gnb5,Agfg1,Htr2b,Jun,Arhgef1,Llgl1,Arhgap4,Myo9b,Arhgdia,Ranbp1,Rasa3,Rasal1,Rgs16,Rgs2,Rgs4,Rgs5,Rgs9,Rp2,Sec23a,Sh3bp1,Sipa1,Stxbp5l,Tbc1d12,Tbc1d4,Asap2,Arap2,Arhgef11,Plekhg6,Arhgef19,Agap3,Arhgap29,Agap2,Arhgap9,Acap1,Git1,Rundc1,…
WT	GO:0030246	carbohydrate binding	0.63913	5.4789e-10	8.5311e-08	1.3348e-07	H6pd,Olr1,Galnt2,Galnt7,Galnt16,Mlec,Gusb,Pygb,Pygl,Pgd,Asgr1,Asgr2,Atrn,Bsg,C4b,Calr,Canx,Cd22,Cd24a,Cd33,Cd34,Cd69,Cd72,Chil3,Vcan,Dgcr2,Epm2a,Man2a2,Fcer2a,Fcna,Fcnb,Ganab,G6pdx,Gaa,Galnt1,Galnt3,Galnt4,Gfpt1,Hexb,Klra1,Klra2,Klra3,Klra6,Klra7,Klra8,Klrd1,Lgals1,Lgals3,Lgals4,Lgals7,Lgals9,Klrb1c,Cd93,Ly75,Cd209e,Cd209a,Galnt10,Mag,Man2b1,Mbl1,Mbl2,Clec10a,Clec4d,Mrc1,Mrc2,Pdgfb,Pfkm,Pkd1,Prg2…
WT	GO:0003735	structural constituent of ribosome	0.670732	1.39718e-09	2.00817e-07	2.994e-07	Isg15,Rpl5,Mrpl10,Mrpl30,Rpl10,Rpl31,Rplp0,Mrps2,Itgam,Rpsa,Rps2,Mrpl49,Rpl18,Rpl19,Rpl21,Mrpl23,Rpl26,Rpl27,Rpl32,Rpl36a,Rpl6,Rps12,Rps14,Rps15,Rps24,Rps29,Rps3a1,Rps4x,Rps5,Rps6,Rps7,Rps8,Mrpl22,Rpl13a,Uba52,Mrps35,Mrps12,Rps15a,Rpl23a,Rpl12,Rpl13,Rps3,Rps11,Rpl3,Rps26,Mrpl39,Mrpl15,Mrpl2,Rpl17,Mrpl21,Mrps7,Rps28,Rplp1,Mrpl37,Mrpl12,Rps27,Mrps31,Mrps30,Mrps22,Mrps10,Mrps14,Mrps24,Rpl23,Dap3,Mrp…
WT	GO:0008201	heparin binding	0.65	7.29834e-09	8.79803e-07	1.35354e-06	Lgr4,F11,Adamts1,Ager,Angpt2,Fgfrl1,Prelp,Ang,Aplp1,Aplp2,Apoe,Apoh,App,Serpinc1,Ccna2,Cfh,Col13a1,Col5a1,Ctsg,Sparcl1,F2,Fbn1,Fgf1,Fgf14,Fgf2,Fgf7,Fgfr1,Fgfr4,Ccn2,Fn1,Fstl1,Serpind1,Hdgf,Hbegf,Lipc,Cxcl10,Igfals,Itgam,Lipg,Lpl,Lrpap1,Ltbp2,Ltbp3,Ltf,Lxn,Tpsb2,Mdk,Mmp7,Mpo,Ncam1,Nrp2,Pcolce,Pcsk6,Pla2g2d,Ptch1,Rspo1,Ptn,Ptprc,Ptprf,Ptprs,Saa1,Saa2,Ccl2,Ccl5,Ccl7,Ccl8,Selp,Sfrp1,Slit1,Slit3,Serpi…
8HUM	GO:0005515	protein binding	0.310653	1.91597e-47	5.81689e-44	1.87247e-43	Dnajc3,Tigit,Tdrd7,Akna,Tmem64,Dynlt1a,Rpl5,Emilin1,Inpp5f,Ccp110,Nlrp6,Ano1,Gpat4,Pvrig,Pan2,Tubg1,Tmem98,Synj1,Acly,Dgkz,Rexo2,Cdc42ep1,Pik3r6,Ddx1,Tedc1,Pld4,Rab15,Mtbp,Card10,Rab31,Stap2,Lpxn,Unc5b,Acaca,Lgr4,Arl2bp,Wwp1,Nod1,Slc12a6,Aldh1l1,Cth,Ap1s2,Lin7a,Camk2d,Prkaa2,Baiap2,Fermt3,U2af1,Ccdc88a,Card11,Ston2,Aida,Irak2,Sri,Dsp,Arrb1,Itga1,Actn1,Cyb5r3,Pygl,Raf1,Bcr,Krt7,Grk2,Ly6a,Chaf1b,Cs…
8HUM	GO:0042802	identical protein binding	0.369405	2.74607e-45	4.16854e-42	1.12845e-41	Ifi208,Mndal,Dynlt1f,Dynlt1c,Tigit,Dynlt1a,Emilin1,Brk1,Ano1,Ifi206,Tubg1,Rexo2,Ano6,Gm44805,Smim3,Psat1,Acaca,Nod1,Uap1,Tm6sf2,Cth,Camk2d,Olr1,Baiap2,E2f8,Sephs1,Mmaa,Atl3,Fam118b,Sri,Acy1,Ampd2,Maob,Asl,Dut,Pygl,Raf1,Akr7a5,Qdpr,Dgkq,Adarb1,H2-Q6,Aldh7a1,Cebpe,Tars,Acadl,Acadm,Acadvl,Acads,Actb,Adh1,Adh7,Adh5,Adora2a,Adrb2,Adssl1,Agtrap,Agxt,Ahr,Ak4,Alas1,Alb,Aldh2,Aldoa,Alox5ap,Tirap,Mat1a,Prd…
8HUM	GO:0016491	oxidoreductase activity	0.451183	2.34973e-35	2.37793e-32	5.27042e-32	Cyp4a32,Gm10681,Hsd3b7,Cyp4v3,Acad11,Rdh9,Pnpo,Cyp27a1,Gldc,Aldh6a1,Adi1,Tecr,Cyp4f15,Me2,Aldh1l1,Haao,Mthfd1,Jmjd1c,Maob,Cyb5r3,Cbr3,Akr7a5,Pgd,Msra,Qdpr,Aldh7a1,Etfa,Pecr,Egln3,Acadl,Acadm,Acadvl,Acads,Acox1,Hsd17b11,Selenom,Adh1,Adh7,Adh5,Aldh2,Aldh3a2,Akr1b3,Alox12,Alox12e,Alox15,Alox8,Alox5,Prdx6,Aox1,Akr1b7,Bckdha,Cat,Cbr1,Cbr2,Ccs,Cdo1,Ch25h,Cmah,Cox4i1,Cox6a1,Cox6a2,Crym,Cryz,Ctbp2,Cyba,C…
8HUM	GO:0000166	nucleotide binding	0.33189	2.64259e-22	2.00573e-19	6.04336e-19	Mthfsl,Nuggc,Ttll3,Dhx32,Prkd2,Nlrp6,Lars2,Xylb,Mapkapk3,Tubg1,Adcy4,Acly,Sbk1,Dgkz,Ddx1,Rab15,Pkdcc,Rab31,Ttbk1,Acaca,Gimap4,Nod1,Mthfs,Camk2d,Skiv2l,Prkaa2,Prkag2,Mthfd1,Irak2,Sephs1,Mmaa,Atl3,Pygl,Raf1,Bcr,Grk2,Dgkq,Pcca,Etfb,Hspa13,Tars,Abca2,Abcg1,Actb,Acvr2a,Acvrl1,Adcy7,Adcy9,Adk,Adssl1,Ak1,Ak2,Ak4,Mat1a,Apaf1,Arf3,Arf5,Arf6,Rab27a,Ass1,Atp2a2,Atp2b2,Atp4a,Atp5a1,Atp5b,Atp7a,Atp8a1,Blk,Blm…
8HUM	GO:0042803	protein homodimerization activity	0.376704	1.27081e-19	7.71636e-17	2.04839e-16	Nlgn4l,Inpp5f,Ano1,Upb1,Pnpo,Gldc,Ano6,Nod1,Camk2d,Grm6,Ccdc88a,Irak2,Sephs1,Mmaa,Actn1,Dgkq,H2-Q6,Abcg1,Acox1,Impa2,Adam10,Add2,Adrb2,Angpt2,Agxt,Ahr,Aldh3a2,Aox1,Apoa2,Apoa4,Apoe,Nr2f2,App,Arnt,Atf2,B2m,Bak1,Bard1,Bax,Bcl2,Bcl2a1a,Bcl2a1b,Bcl2a1d,Glb1,Blm,Cat,Runx1,Cbs,Cd4,Cebpa,Coro1a,Cr2,Crym,Csf1r,Cst7,Pcyt1a,Dck,Dpp4,Ephx2,Ext1,Kcnn2,Fech,Fgfr1,Fgfr2,Flt4,G6pdx,Gbp2b,Gbp2,Gch1,Nr6a1,Gpd1,Gh…
8HUM	GO:0044877	protein-containing complex binding	0.388972	4.43994e-19	2.24661e-16	5.77577e-16	Hbb-bs,Brk1,Hbb-bt,Synj1,Vipas39,Nckap1l,Nod1,Aldh1l1,Prkaa2,Raf1,Hba-a2,C8b,H2-Q6,Cebpe,Lims1,Chrna4,Adora2a,Adrb2,Mta3,Derl2,Alox5ap,Ap2a2,Birc3,Apoe,Arnt,Arnt2,Arpc1b,Atf2,Atp5pb,Atp5j,Atp5k,Bak1,Bax,Bckdha,Bcl2,Bcl2a1a,Bcl2a1b,Bcl2a1d,Bhmt,Ciita,Capg,Cask,Casp8,Ctnnb1,Ccnd1,Ccne1,Cd36,Cd63,Cdh2,Cdkn1c,Cebpa,Cflar,Clu,Ctbp2,Ctsb,Ddb1,Dlg4,Ear1,Ephb2,Esr1,Fbln1,Fbn1,Fcgr2b,Fgfr1,Flt3,Fyn,Gad1,G…
8HUM	GO:0016787	hydrolase activity	0.325246	2.28218e-18	9.89815e-16	3.04329e-15	Rnaset2a,Pcsk9,Pafah2,Nuggc,Dhx32,Inpp5f,Ces2a,Rpp25,Pan2,Upb1,Nt5dc3,Synj1,Rexo2,Ddx1,Pld4,Aspg,Abhd4,Thtpa,Abhd3,Macrod1,Fam111a,Il1rl2,Skiv2l,Adamts7,Adamts6,Mthfd1,Rnpepl1,Mmaa,Atl3,Adtrp,Acy1,Ampd2,Gusb,Dut,Pde4c,Adarb1,Nudt19,Ace,Acp1,Impa2,Ada,Adam10,Ddhd1,Adam12,Adam15,Adam17,Adam19,Adam8,Adprh,Angpt2,Alox12,Alox5,Pnpla3,Ampd3,Amy1,Prdx6,Arg2,Art2b,Asah1,Rab27a,Atp6v1b2,Atp6v0e,Atp8a1,Baa…
8HUM	GO:0005524	ATP binding	0.331361	3.46729e-18	1.31584e-15	3.97101e-15	Mthfsl,Ttll3,Dhx32,Prkd2,Nlrp6,Lars2,Xylb,Mapkapk3,Adcy4,Acly,Sbk1,Dgkz,Ddx1,Pkdcc,Ttbk1,Acaca,Nod1,Mthfs,Camk2d,Skiv2l,Prkaa2,Prkag2,Mthfd1,Irak2,Sephs1,Pygl,Raf1,Bcr,Grk2,Dgkq,Pcca,Hspa13,Tars,Abca2,Abcg1,Actb,Acvr2a,Acvrl1,Adcy7,Adcy9,Adk,Ak1,Ak2,Ak4,Mat1a,Apaf1,Ass1,Atp2a2,Atp2b2,Atp4a,Atp5a1,Atp5b,Atp6v1b2,Atp7a,Atp8a1,Blk,Blm,Btk,Bub1b,Ciita,Hyou1,Cacna1b,Camk4,Cask,Runx2,Runx1,Runx3,Cct6a,…
8HUM	GO:0016740	transferase activity	0.31828	4.48385e-17	1.51255e-14	4.75227e-14	Sult2a2,Nat8f7,Pafah2,Ugt2b38,Ube3c,Chpf2,Parp11,Prkd2,Gpat4,Xylb,Mapkapk3,Gstt3,Acly,Sbk1,Dgkz,Aspg,Pkdcc,Ttbk1,Glyat,Psat1,Hat1,Wwp1,Uap1,Mgat5,Camk2d,Prkaa2,B3gnt5,Galnt7,Sephs1,Zfp91,Art4,Pygl,Raf1,Fdps,Bcr,Grk2,Acat2,Dgkq,Ugt2b37,Acvr2a,Acvrl1,Adk,Agxt,Ak1,Ak2,Ak4,Alas1,Alas2,Pnpla3,Mat1a,Prdx6,Birc3,Art2b,Baat,Bard1,Bcat1,Bhmt,Prdm1,Blk,Bst1,Brca1,Btk,Bub1b,Ciita,Camk4,Cask,Cbl,Cd38,Cdc7,Ch…
8HUM	GO:0003824	catalytic activity	0.401376	1.20673e-14	3.66364e-12	9.12769e-12	Upb1,Synj1,Acly,Gldc,Pld4,Me2,Psat1,Acaca,Aldh1l1,Cth,Mthfd1,Asl,Pygl,Agxt,Alas1,Alas2,Aldoa,Amy1,Prdx6,Bcat1,Bpgm,Noct,Chkb,Ckb,Pcyt1a,Eci1,Ddc,Dnase1l3,Dnmt1,Ephx2,Fah,Fasn,Fbp1,Fdft1,Fh1,Fhit,Ftcd,Ganab,Gad1,Galc,Gch1,Got1,Got2,Gstz1,Gys1,Hal,Hao1,Hdc,Hk1,Hk2,Hmgcl,Hsd3b2,Hsd3b3,Ndst1,Ide,Inpp5d,Khsrp,Phyh,Alad,Pfkfb3,Inpp5j,Lyz2,Amacr,Man2b1,Slc3a2,Mest,Mdh2,Mdh1,Mthfd2,Mmut,Nfs1,Oat,Pah,Pak1…
8HUM	GO:0008201	heparin binding	0.494444	5.00376e-14	1.38104e-11	2.79311e-11	Lgr4,Angpt2,Prelp,Aplp2,Apoe,Apoh,App,Serpinc1,Cfh,Chrd,Col13a1,Col5a1,Ctsg,Sparcl1,F2,Fbn1,Fgf2,Fgfr1,Fgfr2,Fgfr4,Ccn2,Fstl1,Serpind1,Hdgf,Lipc,Igfals,Ccn1,Itgam,Lipg,Lpl,Ltbp2,Ltf,Lxn,Tpsb2,Mmp7,Mpo,Ncam1,Pcolce,Pcsk6,Pla2g2d,Ptch1,Ptprc,Ptprf,Rpl22,Rpl29,Saa1,Saa2,Ccl5,Ccl7,Ccl8,Selp,Sfrp1,Slit3,Serpine2,Gm4788,Serpina10,Thbs1,Thbs2,Thbs3,Thbs4,Vegfa,Vegfb,Vtn,Ccn5,Aamp,Adamts15,Rtn4rl1,Apob,R…
8HUM	GO:0003735	structural constituent of ribosome	0.5	2.24428e-13	5.67802e-11	1.1356e-10	Rpl5,Mrpl10,Rpl31,Rplp0,Mrps2,Fau,Itgam,Rpsa,Rpl10a,Rpl18,Rpl19,Rpl21,Rpl22,Rpl26,Rpl27,Rpl29,Rpl32,Rpl37a,Rpl36a,Rpl6,Rpl9,Rps12,Rps14,Rps15,Rps16,Rps19,Rps24,Rps29,Rps3a1,Rps4x,Rps5,Rps6,Rps7,Rps8,Mrpl22,Rpl13a,Mapkap1,Mrps35,Mrps12,Rps15a,Rpl23a,Rpl12,Rpl13,Rps3,Rps11,Rpl3,Rps26,Mrpl39,Mrpl2,Rpl17,Mrps7,Rplp1,Mrpl37,Rps27,Mrps31,Rpl35a,Mrps22,Rpl7l1,Rps23,Rps21,Rpl35,Mrps18b,Rpl11,Rps10,Rpl14,…
8HUM	GO:0030246	carbohydrate binding	0.447826	1.62051e-12	3.78452e-10	8.45087e-10	Uap1,Olr1,Galnt7,Gusb,Pygl,Pgd,Crybg1,Asgr1,Asgr2,Atrn,Bsg,Canx,Cd22,Cd24a,Cd33,Cd34,Cd69,Cd72,Chil3,Vcan,Dgcr2,Fcer2a,Fcnb,Ganab,G6pdx,Galnt1,Gfpt1,Hexb,Klra1,Klra2,Klra3,Klra7,Klrd1,Lgals1,Lgals3,Lgals7,Lgals9,Klrb1c,Ly75,Cd209e,Galnt10,Mag,Man2b1,Clec10a,Mrc1,Mrc2,Pdgfb,Pkd1,Prg2,Prps1,Ptprb,Apcs,Clec11a,Glg1,Sell,Selp,Selplg,Siglec1,Galnt6,Plppr3,Os9,Mgl2,Mgat2,Atrnl1,Galnt12,Zc3h12a,Gckr,Gal…
8HUM	GO:0016829	lyase activity	0.461538	1.34577e-10	2.15041e-08	4.65922e-08	Rnaset2a,Adcy4,Gldc,Cth,Glo1,Asl,Aco1,Adcy7,Adcy9,Aldoa,Car2,Car3,Car4,Car5a,Cbs,Cyp17a1,Cyp1b1,Pcbd1,Ddc,Ddt,Fasn,Fech,Fh1,Ftcd,Gad1,Gstm4,Hal,Hdc,Hmgcl,Hsd17b4,Acod1,Alad,Mvd,Ptgis,Rnase1,Sgpl1,Mgst2,Pm20d1,Tbxas1,Umps,Urod,Ggact,Kyat3,Car9,Aldob,Sds,Urad,Dera,Neil3,Car14,Uroc1,Sdsl,Acmsd,Rps3,Srr,Scly,Echdc2,Echdc1,Ggcx,Mlycd,Mocs1,Hacl1,Gucy1a1,Hacd4,Paics,Hoga1,Chac2,Rnaset2b,Fahd1,Chac1,Nax…
8HUM	GO:0005525	GTP binding	0.381818	1.25505e-10	2.11685e-08	5.54413e-08	Tgtp2,Gvin2,Nuggc,Gbp6,Tubg1,Rab15,Rab31,Gimap4,Mmaa,Atl3,Adssl1,Ak4,Arf3,Arf5,Arf6,Rab27a,Ciita,Drg2,Rem2,Fkbp4,Gbp2b,Gbp2,Gch1,Glud1,Gna15,Gnai2,Gnai3,Gnat1,Gnaz,Gspt1,Hras,Hsp90ab1,Irgm1,Ifi47,Igtp,Gimap1,Insr,Gbp4,Ncoa3,Nin,Septin4,Rab1a,Rab19,Rab23,Rab4b,Rab5b,Rab5c,Rac2,Rit1,Rras,Rtkn,Septin8,Srprb,Suclg2,Cgas,Rhot2,Rap1b,Agap2,Arl5c,Tgm2,Tgtp1,Arl11,Tuba1a,Tuba1b,Tuba4a,Tubb2a,Tubb5,Gm4841…
8HUM	GO:0016301	kinase activity	0.339105	4.7816e-10	7.25846e-08	2.14047e-07	Prkd2,Xylb,Mapkapk3,Sbk1,Dgkz,Pkdcc,Ttbk1,Camk2d,Prkaa2,Sephs1,Raf1,Bcr,Grk2,Dgkq,Acvr2a,Acvrl1,Adk,Ak1,Ak2,Ak4,Blk,Btk,Bub1b,Ciita,Camk4,Cask,Ccnd1,Ccne1,Cdc7,Cdkn1c,Cdkn2a,Chkb,Chka,Cit,Ckb,Crk,Csf1r,Csk,Csnk2a1,Dclk1,Dck,Dmpk,Ear1,Eif2ak3,Epha1,Epha2,Ephb2,Ephb4,Erbb3,Bmp2k,Fes,Fgfr1,Fgfr2,Fgfr3,Fgfr4,Fgr,Flt3,Flt4,Fyn,Galk1,Gk,Hck,Hipk2,Hk1,Hk2,Igf1r,Insr,Itk,Jak2,Jak3,Kdr,Khk,Ksr1,Lck,Limk1,…
8HUM	GO:0019901	protein kinase binding	0.346221	1.91008e-09	2.41626e-07	6.97893e-07	Dnajc3,Spred3,Rexo2,Slc12a6,Prkag2,Rcc2,Lims1,Actb,Acvrl1,Adam10,Add2,Akap1,Ap2a2,Atf2,Atp1b1,Bcl2l11,Cacnb1,Cacnb3,Calm3,Casp9,Ctnnb1,Ctnnd1,Cbl,Ccnd1,Ccnd2,Ccnd3,Ccne1,Ccne2,Cd2,Cd24a,Cd28,Cd4,Cd44,Cd6,Cd8a,Cdc25b,Cdh2,Cdkn2a,Cdkn2d,Socs1,Cit,Ccr5,Bcar1,Dpysl2,Cry1,Cry2,Ctbp2,Dlg1,Dlg4,Dvl1,E2f1,Epha1,Esr1,Bcl11a,Ms4a2,Fgr,Gata4,Gcsam,Ghr,Grb2,Grb7,Nr3c1,Gstm1,Gstp2,Gstp1,Gys1,Hcls1,Ptpn6,Hdac5…
8HUM	GO:0019899	enzyme binding	0.33871	1.56549e-07	1.20247e-05	3.55015e-05	Gldc,Arrb1,Raf1,Tmbim6,Bcr,Pcca,Adora2a,Adrb2,Alb,Alox5ap,Slc25a4,App,Atp2a2,Atpif1,Brca1,Cacna1c,Capn1,Cat,Ctnnb1,Cbs,Ccnd1,Ccs,Cd4,Cdh2,Crk,Cyp2a12,Cyp2a5,Ddc,Dvl1,Ear1,Ecm1,Eif2ak3,Esr1,Fdx1,Fyn,Gbp2,Glud1,Rack1,Got2,Grb2,Hspa5,Gstm1,Gstm2,Gstm3,Gstm4,Gstm5,Gstm6,Mst1,H2ax,Hspd1,Hspa9,Il6ra,Kpnb1,Itgb3,Lamb1,Lamp2,Laptm5,Ldb1,Lgals9,Lyn,Mcm2,Mdm4,Msn,Npm1,Oaz1,P4hb,Pex7,Phb,Prkca,Prkcd,Prkch,P…
8HUM	GO:0046872	metal ion binding	0.270101	2.09551e-07	1.51476e-05	5.60811e-05	Mthfsl,Cyp4a32,Zfp984,Gm20939,Sco2,Hbb-bs,Hbb-bt,Prkd2,E430018J23Rik,Ano1,Cyp4v3,Pls3,Pan2,Nt5dc3,Cyp27a1,Itga9,Adcy4,Acly,Dgkz,Rexo2,Adi1,Thtpa,Ano6,Cyp4f15,Me2,Lpxn,Acaca,Haao,Mthfs,Prkaa2,U2af1,Galnt7,Adamts7,Adamts6,Rnpepl1,Mex3b,Jmjd1c,Sephs1,Sri,Acy1,Ampd2,Itga1,Actn1,Glo1,Zfp91,Dut,Raf1,Fdps,Hba-a2,Pde4c,Dgkq,Adarb1,Pcca,Lims1,Nudt19,Egln3,Zfp979,Ace,Macf1,Aco1,Impa2,Acvr2a,Acvrl1,Ada,Adam…
8HUM	GO:0005096	GTPase activator activity	0.340164	0.00016957	0.00565106	0.0166127	Cdc42ep2,Nckap1l,Arl2bp,Tbc1d10c,Prr5,Arrb1,Abr,Bcr,Arhgdib,Asap1,Evi5,Acap3,Gdi1,Arhgef1,Arhgap4,Arhgdia,Rasa3,Rgs2,Rgs4,Sec23a,Sh3bp1,Sipa1,Tbc1d12,Tbc1d4,Arhgef11,Arhgef19,Arhgap29,Agap2,Arhgap9,Acap1,Llgl2,Sipa1l1,Thy1,Tsc2,Wnt11,Arhgap30,Arhgap1,Asap3,Arhgap24,Agfg2,Adap1,Arhgap25,Arhgap35,Als2cl,Stard13,Sipa1l2,Git2,Myo9a,Sec23b,Iqgap1,Rinl,Rasal3,Rap1gap2,Dlc1,Preb,Rgs14,Sgsm1,Rasa4,Arhgap…
