## Supplementary material for "Use of a cytochrome P450 humanised mouse model to refine schistosomiasis drug discovery": Data File S8

### Sheet: Data file S8
Data file S8. log2 transformed transcript per million (TPM) counts and enrichment data for genes categorised under granuloma-associated GO term collagen fibril organisation (GO:0030199) in wild-type (WT) and 8HUM mice hepatic transcriptomes. Minimum TPM for inclusion = 10.
Gene	WT-U	8HUM-U	WT-I	8HUM-I	Enriched on infection
Col1a1	1.01673	4.70947	8.00103	7.16516	Both
Col1a2	2.21101	4.8641	7.99377	7.1184	Both
Col5a2	-0.286304	2.0048	4.92279	4.20222	Both
Lox	-3.18442	-0.415037	4.52199	3.4941	Both
Loxl3	-0.0389941	0.754175	4.08172	3.53574	Both
Adamts2	0.167786	2.31034	3.78372	3.05832	WT only
Anxa2	4.06005	6.94708	7.11993	7.47594	WT only
Col3a1	3.17685	5.91751	8.79726	7.90381	WT only
Col5a1	1.1177	2.33819	5.06942	4.09043	WT only
Dpt	2.38865	4.55172	4.97728	5.04319	WT only
Fkbp10	-0.315929	1.58816	4.28577	3.50684	WT only
Loxl1	-0.40864	2.2967	3.8009	3.52356	WT only
Loxl2	0.653824	2.3978	4.14139	3.59664	WT only
Loxl4	4.61883	3.24539	2.9472	2.50526	WT only
Lum	2.79978	5.18653	6.6961	6.50012	WT only
Serpinh1	4.14296	5.65583	7.8149	7.04527	WT only
Atp7b	3.32433	3.14731	2.47054	2.89385	n.s.
Col14a1	4.0039	4.88297	5.98299	5.50589	n.s.
Crtap	2.96901	3.97606	5.23237	4.86987	n.s.
Ext1	3.65535	4.60308	4.07617	4.44328	n.s.
Mia3	5.80804	6.11929	5.76354	6.04936	n.s.
P3h1	3.26454	3.75417	4.2681	4.05983	n.s.
P4ha1	2.48199	2.5269	4.57501	3.98596	n.s.
Plod3	4.18719	4.47617	5.08704	4.81327	n.s.
Pxdn	2.04148	2.06695	3.46401	2.8089	n.s.
Serpinf2	9.70261	9.69538	9.57689	9.67556	n.s.
Tgfbr1	2.30354	3.64463	3.26266	3.64472	n.s.
Vipas39	2.87119	2.75417	3.64933	3.54411	n.s.
