## Supplementary material for "Use of a cytochrome P450 humanised mouse model to refine schistosomiasis drug discovery": Data File S9

### Sheet: Data file S9
Data file S9. log2 transformed transcript per million (TPM) counts and enrichment data for genes categorised under granuloma-associated GO term extracellular matrix organisation (GO:0030198) in wild-type (WT) and 8HUM mice hepatic transcriptomes. Minimum TPM for inclusion = 10.
Gene	WT-U	8HUM-U	WT-I	8HUM-I	Enriched on infection
Col15a1	1.85864	2.28787	4.97751	4.65821	Both
Col1a1	1.01673	4.70947	8.00103	7.16516	Both
Col1a2	2.21101	4.8641	7.99377	7.1184	Both
Col5a2	-0.286304	2.0048	4.92279	4.20222	Both
Col6a5	-3.98089	-1.76939	4.49233	4.14057	Both
Mmp7	-4.76939	1.4991	1.82477	4.71891	Both
Mmp9	-0.370838	-0.125531	3.63517	2.63285	Both
Postn	2.70266	2.9486	8.89759	7.46534	Both
Adamts2	0.167786	2.31034	3.78372	3.05832	WT only
Adamtsl2	1.16135	3.67016	4.77202	4.50255	WT only
App	5.54484	6.36556	6.96379	7.00537	WT only
Ccdc80	2.92156	4.41346	6.83482	6.25611	WT only
Col3a1	3.17685	5.91751	8.79726	7.90381	WT only
Col4a1	3.40418	5.14826	6.42517	5.94169	WT only
Col4a2	2.76907	4.53688	5.81474	5.20614	WT only
Col5a1	1.1177	2.33819	5.06942	4.09043	WT only
Crispld2	-1.75309	0.892715	3.59305	3.02192	WT only
Eln	1.24286	3.31856	4.32247	3.59544	WT only
Emilin1	3.98884	4.99322	6.77433	6.2502	WT only
Lgals3	3.16296	5.46282	7.40831	7.13437	WT only
Mmp12	-1.62891	5.34566	6.46512	5.7662	WT only
Mmp13	-2.8365	2.9542	4.79805	4.22516	WT only
Mmp2	0.519374	3.41909	5.60095	4.97407	WT only
Mmp23	-0.473931	1.8413	3.86888	3.25965	WT only
Smoc2	1.69599	3.57934	4.79818	4.69711	WT only
Sparcl1	2.00839	4.37504	6.26618	6.0348	WT only
Tgfbi	4.81899	5.90865	7.56855	7.16749	WT only
Adamts10	1.98307	2.98368	4.06242	3.57713	n.s.
Agt	9.55594	9.35995	9.01478	8.87984	n.s.
Aplp2	7.25503	7.50972	7.02998	7.33085	n.s.
Atp7b	3.32433	3.14731	2.47054	2.89385	n.s.
Bcl3	4.92616	6.3914	5.9697	6.22289	n.s.
Ccn1	3.07895	4.38658	3.79468	3.92861	n.s.
Col18a1	8.38268	8.22162	7.54496	7.71672	n.s.
Dnajb6	5.88931	6.09473	6.1249	6.13791	n.s.
Elf3	0.250962	4.05629	2.39643	4.43763	n.s.
Ero1a	2.68257	3.22033	4.51365	4.06458	n.s.
Ero1b	4.79476	6.41768	4.86999	5.47298	n.s.
Fn1	9.05047	9.17069	9.83699	9.49117	n.s.
Hsd17b12	6.92422	6.84862	6.79188	6.79116	n.s.
Hspg2	2.18057	2.84599	3.83441	3.24831	n.s.
Itih1	9.12104	8.94416	8.78995	8.73134	n.s.
Mmp14	5.13203	5.91974	6.41206	6.30902	n.s.
Mmp15	3.62332	4.59554	2.74631	3.96602	n.s.
Mmp19	5.31687	5.4713	5.10622	5.14649	n.s.
Nfkb2	2.42939	4.46205	4.3773	4.69794	n.s.
Nid1	2.6728	4.88996	5.07617	5.0621	n.s.
Pomt1	3.64	3.64	3.46401	3.45253	n.s.
Prdx4	7.48596	7.4573	7.95752	7.75811	n.s.
Pxdn	2.04148	2.06695	3.46401	2.8089	n.s.
Scara3	1.2967	3.43962	1.2765	3.25096	n.s.
Slc39a8	3.9782	3.60802	3.30961	3.52888	n.s.
Smoc1	5.84457	5.64799	5.06091	5.47281	n.s.
Tnfrsf11b	1.28096	1.59296	3.45582	2.07468	n.s.
Vhl	2.5737	3.01316	3.35403	3.3427	n.s.
Vtn	11.4611	11.3679	11.4686	11.2867	n.s.
